# Fe starvation induces a second LHCI tetramer to photosystem I in green algae

**DOI:** 10.1101/2024.12.11.624522

**Authors:** Helen W. Liu, Radhika Khera, Patricia Grob, Sean D. Gallaher, Samuel O. Purvine, Carrie D. Nicora, Mary S. Lipton, Krishna K. Niyogi, Eva Nogales, Masakazu Iwai, Sabeeha S. Merchant

## Abstract

Iron (Fe) availability limits photosynthesis at a global scale where Fe-rich photosystem (PS) I abundance is drastically reduced in Fe-poor environments. We used single-particle cryo-electron microscopy to reveal a unique Fe starvation-dependent arrangement of light-harvesting chlorophyll (LHC) proteins where Fe starvation-induced TIDI1 is found in an additional tetramer of LHC proteins associated with PSI in *Dunaliella tertiolecta* and *Dunaliella salina*. These cosmopolitan green algae are resilient to poor Fe nutrition. TIDI1 is a distinct LHC protein that co-occurs in diverse algae with flavodoxin (an Fe-independent replacement for the Fe-containing ferredoxin). The antenna expansion in eukaryotic algae we describe here is reminiscent of the iron-starvation induced (*isiA-*encoding) antenna ring in cyanobacteria, which typically co-occurs with *isiB*, encoding flavodoxin. Our work showcases the convergent strategies that evolved after the Great Oxidation Event to maintain PSI capacity.
