## Extended Dataset 2 for "Fe starvation induces a second LHCI tetramer to photosystem I in green algae"

### Sheet: Dunaliella salina Bardawil
	Extended Dataset 2. Protein abundances of bioenergetic protein complexes. Spectral counts, protein abundance as log2 MASIC abundances of cells grown in either Fe-replete (15 µM Fe) or Fe-starved (0.15 µM Fe) medium, and log2 fold change relative to the Fe-replete (15 µM Fe) condition. Transcript abundance (FPKM) from Davidi et al., 2023, in either Fe-replete (1.5 µM Fe) and Fe-starved (0 µM Fe).
						Davidi et al. (2023)
BestGeneID	Description	Spectral Counts	Averaged Protein Abundance (MASIC)		log2 Fold Change	Transcript Abundance (FPKM)
			15 µM Fe	0.15 µM Fe		Fe-replete	Fe-starved
Photosystem II
DsB_g27062	psbA photosystem II protein D1	29	25.7844	24.4098	-1.37467	303.846	539.354
DsB_g27058	psbB photosystem II P680 chlorophyll A apoprotein	55	27.0707	25.6826	-1.38811	12.4809	34.4524
DsB_g27037	psbC photosystem II 43 kDa protein	60	26.4021	25.0414	-1.36071	93.7004	101.575
DsB_g27011	psbD photosystem II protein D2	30	25.9733	24.4458	-1.52747	46.4255	46.9757
DsB_g27054	psbE cytochrome b559 alpha subunit	14	24.6807	23.1796	-1.50108	55.1086	58.5208
DsB_g27055	psbH photosystem II reaction center protein H	10	23.5213	22.0497	-1.47159	7.11291	5.55482
DsB_g27082	psbN photosystem II protein N (alias=pbf1)	3	19.3052	18.8351	-0.470099	6.65975	0
DsB_g10065	PSBO1C Photosystem II Oxygen Evolution Enhancer protein 1	60	27.293	26.6363	-0.656658	1731.48	1156.26
DsB_g23821	PSBP1B Photosystem II Oxygen Evolution Enhancer protein 2	48	26.2458	25.5755	-0.670338	1712.22	720.55
DsB_g01146	PSBQ1 Photosystem II Oxygen Evolution Enhancer protein 3	33	27.3589	26.9205	-0.438466	1509.38	679.77
DsB_g08868	PSBR1 Photosystem II 10 kDa polypeptide	17	23.8571	22.7063	-1.15079	1.40542	0.807921
DsB_g20595	PSBP1A Photosystem II Oxygen Evolution Enhancer protein 2	12	20.7456	20.8481	0.102496	25.1554	23.8823
DsB_g10785	PSB28 Photosystem II associated subunit 28	20	23.3709	23.371	7.781e-05	108.773	86.0801
LHCII
DsB_g13071	LHCB4 Light-harvesting minor chlorophyll a/b binding protein of photosystem II	51	27.026	26.2297	-0.796366	1525.55	672.12
DsB_g15203	LHCB5 Light-harvesting minor chlorophyll a/b binding protein of photosystem II	60	26.4627	25.6663	-0.796409	1807.57	988.41
DsB_g03918	LHCB7 Light-harvesting chlorophyll a-b binding protein, chloroplast precursor	5	18.7373	18.4599	-0.277389	8.81337	10.2973
DsB_g04212	LHCBM1 Light-harvesting protein of photosystem II	75	26.7936	25.9299	-0.863706	9108.05	6082.93
DsB_g11939	LHCBM2 Light-harvesting protein of photosystem II	56	27.48	26.64	-0.839984	5512	3093.22
DsB_g17465	LHCBM4 Light-harvesting protein of photosystem II	37	26.7915	25.5777	-1.21379	4546.32	1575.2
DsB_g18988	LHCBM6 Light-harvesting protein of photosystem II	38	24.2198	23.6186	-0.601166	1939.23	1406.99
Cytochrome b6f
DsB_g27027	petA apocytochrome f precursor	56	26.8779	25.0474	-1.8305	2200.11	1522.31
DsB_g27023	petB cytochrome b6	13	24.9474	22.7783	-2.16914	5.129	6.16652
DsB_g04832	PETC1 Chloroplast cytochrome b6f Rieske iron-sulfur center subunit	31	25.2893	23.605	-1.68439	1145.62	459.319
DsB_g27006	petD cytochrome b6/f complex subunit 4	6	22.1644	20.0735	-2.09094	26.2513	18.5807
DsB_g00032	PETM1 Chloroplast cytochrome b6f PetM subunit	2	19.6544	18.1176	-1.53685	2577.32	1304.22
Photosystem I
DsB_g27084	psaA_exons_3-4 photosystem I P700 apoprotein A1 exons 3-4	34	26.9556	24.8105	-2.14502	566.134	445.243
DsB_g27042	psaB photosystem I P700 apoprotein A2	30	24.8734	23.1256	-1.7478	34.5469	29.3597
DsB_g27013	psaC photosystem I iron-sulfur center	22	25.0811	23.3442	-1.73685	21.3512	37.3266
DsB_g07215	PSAD1 Photosystem I reaction center subunit II, 20 kDa	34	27.0361	25.1532	-1.88291	1433.93	293.07
DsB_g00313	PSAE1 Photosystem I reaction center subunit IV, 8.1 kDa	19	23.7266	22.0761	-1.65044	1474.29	412.912
DsB_g17269	PSAF1 Photosystem I reaction center subunit III	32	26.1756	24.6185	-1.5571	1921.2	667.161
DsB_g13435	PSAG1 Photosystem I reaction center subunit V	17	25.8666	23.7555	-2.11115	1537.04	615.578
DsB_g19313	PSAH1 Photosystem I reaction center subunit H	19	24.0528	22.423	-1.6298	2392.31	1219.11
DsB_g17475	PSAI Photosystem I reaction center subunit I	1	15.6949	15.3514	-0.343499	N.D.	N.D.
DsB_g27021	psaJ photosystem I subunit IX	7	19.582	18.5758	-1.00624	359.262	89.8304
DsB_g00162	PSAK1 Photosystem I reaction center subunit K	14	22.8211	21.4826	-1.33847	1228.76	578.45
DsB_g12808	PSAL1 Photosystem I reaction center subunit L	20	24.251	22.574	-1.67697	1369	634.69
DsB_g08900	PSAO1 Photosystem I reaction center subunit O	3	22.9249	18.9638	-3.96114	1096.21	438.365
LHCI
DsB_g22501	LHCA1 light-harvesting protein of photosystem I	44	26.5354	26.3575	-0.177988	1730.63	1250.15
DsB_g08397	LHCA2 Light-harvesting protein of photosystem I	32	25.6818	23.8226	-1.8592	1133.97	368.635
DsB_g09652	LHCA3 Photosystem I chlorophyll a/b-binding protein 3-1, chloroplastic	30	25.7622	23.9883	-1.77392	940.453	327.756
DsB_g16831	LHCA7 Light-harvesting protein of photosystem I	36	24.6749	24.6736	-0.00130553	1033.74	783.077
DsB_g11023	LHCA8 Light-harvesting protein of photosystem I	70	26.4044	26.4638	0.0594339	1574.26	1140.52
DsB_g11378	LHCA9 Light-harvesting protein of photosystem I	25	25.4748	24.0212	-1.45366	1219.13	557.072
LHCI-like
DsB_g05644	TIDI1 Iron deficiency-induced thylakoid protein (alias=Tidi)	39	22.7484	26.3232	3.57482	1.06329	1199.66
Stromal Proteins
DsB_g09273	FDX1A Chloroplast ferredoxin (alias=PETF1A)	11	23.4428	20.807	-2.63572	4596.29	4954.5
DsB_g19787	FDX1B Chloroplast ferredoxin (alias=PETF1B)	5	18.7902	17.3845	-1.40574	528.734	47.4044
DsB_g22146	FLD1 Flavidoxin 1 (alias=FLV)	80	24.1289	27.6435	3.5	4.83635	5097.19
Lumenal Proteins
DsB_g11959	PCY1 plastocyanin, chloroplast precursor	38	25.348	25.1026	-0.2	3327.51	2057.5
Plastid ATP Synthase
DsB_g27028	atpA ATP synthase CF1 alpha chain	100	27.1308	26.9995	-0.131287	32.2112	16.8067
DsB_g27078	atpB ATPase beta chain	93	26.9806	26.7604	-0.220231	7.95621	3.36856
DsB_g15631	ATPC1 Chloroplast ATP synthase gamma chain	49	25.0897	24.8473	-0.242347	429.433	395.423
DsB_g14826	ATPD1 Chloroplast ATP synthase delta chain	40	24.5346	24.4276	-0.107036	959.447	758.062
DsB_g27040	atpF ATP synthase CF0 B subunit	20	24.4965	24.4839	-0.0125574	89.4367	76.1428
DsB_g16673	ATPG1 Chloroplast ATP synthase subunit II	18	24.0851	24.0584	-0.0266543	692.704	542.943
Complex 1
DsB_g13174	NUO10 NADH:ubiquinone oxidoreductase subunit 10	8	21.7612	20.424	-1.33724	69.9451	46.6287
DsB_g10294	NUO13 NADH:ubiquinone oxidoreductase 18 kDa subunit	9	22.0921	20.6051	-1.48697	135.739	129.723
DsB_g09484	NUO17 NADH:ubiquinone oxidoreductase 17 kDa subunit	9	20.9489	20.5791	-0.369836	108.382	97.9668
DsB_g03098	NUO18 NADH:ubiquinone oxidoreductase subunit	3	20.2121	19.5252	-0.686813	127.021	154.85
DsB_g11130	NUO21 NADH:ubiquinone oxidoreductase subunit	5	20.9818	20.3638	-0.617933	136.377	146.148
DsB_g10742	NUO3 NADH:ubiquinone oxidoreductase ND3 subunit	6	20.3864	19.8397	-0.546639	94.8657	104.663
DsB_g23200	NUO6 NADH:ubiquinone oxidoreductase 51 kDa subunit	24	23.1625	21.575	-1.58759	72.3977	47.521
DsB_g11821	NUO7 NADH:ubiquinone oxidoreductase 49 kDa ND7 subunit	19	23.0991	21.6542	-1.44488	86.4664	86.5567
DsB_g00856	NUO8 NADH:ubiquinone oxidoreductase subunit 8	15	21.772	20.5659	-1.20611	86.7451	42.3559
DsB_g01642	NUO9 NADH:ubiquinone oxidoreductase ND9 subunit	21	23.0401	21.7478	-1.29233	143.473	147.153
DsB_g00599	NUOA11 NADH:ubiquinone oxidoreductase subunit	12	21.6471	21.1739	-0.473203	81.368	80.4555
DsB_g19256	NUOA3 NADH:ubiquinone oxidoreductase subunit	3	20.9792	20.3697	-0.60946	103.966	102.428
DsB_g04766	NUOA7 NADH:ubiquinone oxidoreductase	3	19.4062	17.9305	-1.47572	182.589	210.435
DsB_g05530	NUOA8 ubiquinol-cytochrome c oxidoreductase chaperone	4	21.1023	21.0144	-0.0879313	73.5341	73.1445
DsB_g20069	NUOA9 NADH:ubiquinone oxidoreductase 39 kDa subunit	20	22.078	20.9113	-1.16672	101.004	81.4185
DsB_g04163	NUOAF4 Complex I intermediate-associated CIA30 protein, mitochondrial	36	23.4519	22.5903	-0.861622	33.1808	16.6848
DsB_g00542	NUOB10 NADH:ubiquinone oxidoreductase 17.8 kDa subunit	8	22.5367	21.9133	-0.623372	99.0398	99.6104
DsB_g13467	NUOB12 NADH-ubiquinone oxidoreductase B12 subunit	3	19.2361	18.5601	-0.675962	79.723	85.0241
DsB_g14255	NUOB13 NADH:ubiquinone oxidoreductase 18 kDa subunit	7	19.2456	18.315	-0.930603	59.3961	67.59
DsB_g00978	NUOB14 NADH:ubiquinone oxidoreductase B14 subunit	5	22.029	20.4469	-1.58205	64.2325	62.8735
DsB_g06814	NUOB16A NADH:ubiquinone oxidoreductase B16.6 subunit	6	20.9559	20.4837	-0.472273	40.594	29.0637
DsB_g11863	NUOB18 NADH:ubiquinone oxidoreductase 10 kDa subunit	4	19.6327	19.2589	-0.373804	94.3852	95.5614
DsB_g09680	NUOB22 NADH:ubiquinone oxidoreductase 14 kDa subunit	6	20.1199	19.9667	-0.153213	94.7157	98.328
DsB_g17002	NUOB4 NADH:ubiquinone oxidoreductase 13 kDa subunit	6	20.6936	20.1036	-0.590047	201.799	201.586
DsB_g10600	NUOB8 NADH:ubiquinone oxidoreductase 11 kDa subunit	8	19.7733	18.9099	-0.863357	73.129	71.5729
DsB_g17133	NUOC1 NADH:ubiquinone oxidoreductase subunit	4	19.3104	19.021	-0.289372	81.1917	79.8709
DsB_g09354	NUOP1 NADH:ubiquinone oxidoreductase 10 kDa subunit	4	19.7035	18.7898	-0.913715	92.5546	92.1839
DsB_g10569	NUOP3 NADH:ubiquinone oxidoreductase 22 kDa subunit	14	21.6445	20.9086	-0.735844	85.2965	86.089
DsB_g10698	NUOP4 NADH:ubiquinone oxidoreductase 9 kDa subunit	2	17.2482	16.7928	-0.455421	175.147	173.759
DsB_g21880	NUOP5 NADH:ubiquinone oxidoreductase 16 kDa subunit	7	20.9389	20.3019	-0.636947	75.9651	74.6991
DsB_g00884	NUOS1 NADH:ubiquinone oxidoreductase 76 kDa subunit	35	23.6672	22.1266	-1.54067	61.0961	35.6268
DsB_g16376	NUOS4 NADH:ubiquinone oxidoreductase 18 kDa subunit	16	22.1692	20.8375	-1.33172	55.1813	59.7163
DsB_g07659	NUOS6 NADH:ubiquinone oxidoreductase 16.3 kDa subunit	9	21.0191	20.2338	-0.78526	76.6793	78.695
Complex 2
DsB_g18075	SDH1 Succinate dehydrogenase flavoprotein subunit	27	22.7397	21.4904	-1.24932	38.3415	16.7137
DsB_g14271	SDH2 Iron-sulfur subunit of mitochondrial succinate dehydrogenase	19	22.4204	21.123	-1.29736	52.2993	12.3971
DsB_g12091	SDH3 Succinate dehydrogenase subunit b560	4	18.5724	17.8026	-0.769846	30.4131	14.9744
DsB_g12092	SDH4 Succinate dehydrogenase subunit D	5	19.8464	18.7885	-1.05792	40.4127	24.0748
Complex 3
DsB_g18854	RIP1 Rieske iron-sulfur protein of mitochondrial ubiquinol-cytochrome c reductase	15	21.9634	21.2805	-0.682897	92.0125	68.3039
DsB_g10590	CYT1 Ubiquinol:cytochrome c oxidoreductase cytochrome c1	10	20.9586	20.3693	-0.589283	90.1715	57.8819
DsB_g13181	QCR1 Ubiquinol:cytochrome c oxidoreductase 50 kDa core 1 subunit	38	23.7403	23.2524	-0.487904	119.164	103.552
DsB_g20078	QCR8 Ubiquinol:cytochrome c oxidoreductase 9 kDa subunit	3	20.9862	20.3979	-0.58821	133.565	141.122
DsB_g02634	QCR7 Ubiquinol:cytochrome c oxidoreductase 14 kDa subunit, mitochondrial	13	23.1462	22.6727	-0.473477	194.031	160.095
DsB_g04657	QCR2 Ubiquinol:cytochrome c oxidoreductase core II subunit of mitochondrial Complex III	43	23.9548	23.4574	-0.497466	73.199	56.304
DsB_g09411	QCR9 Ubiquinol:cytochrome c oxidoreductase 7 kDa subunit	5	18.9879	18.5319	-0.455975	102.422	91.1104
Complex 4
DsB_g26005	cox1 cytochrome oxidase subunit 1	2	19.2603	18.7212	-0.539105	38.0873	31.9845
DsB_g00979	COX2B Mitochondrial cytochrome c oxidase subunit II, protein IIb of split subunit	11	21.0428	22.0099	0.967141	205.287	225.993
DsB_g01690	COX13 Mitochondrial cytochrome c oxidase 12 kDa subunit	6	19.2787	20.5064	1.2277	181.934	156.672
DsB_g03230	COX4 Mitochondrial cytochrome c oxidase subunit Vb, 13 kD	17	23.6874	23.673	-0.0144836	150.374	132.601
DsB_g09881	COX5C Mitochondrial cytochrome c oxidase 11 kD subunit	4	20.504	22.2272	1.72319	136.375	112.324
DsB_g10269	COX90 Mitochondrial cytochrome c oxidase subunit	8	21.5838	21.6555	0.0717177	136.207	146.375
DsB_g24567	COX12 Mitochondrial cytochrome c oxidase subunit	10	21.089	22.004	0.914967	196.984	158.397
Mitochondrial ATP synthase
DsB_g00949	ASA5 Mitochondrial F1F0 ATP synthase associated protein 5	12	22.9486	23.3108	0.362181	319.867	330.129
DsB_g01261	ATP16 Mitochondrial F1F0 ATP synthase, delta subunit	24	23.3853	23.5843	0.198959	131.671	158.423
DsB_g04218	ASA10 Mitochondrial F1F0 ATP synthase associated protein 10	5	19.7297	19.2158	-0.513875	99.9958	110.414
DsB_g05251	ASA2A Mitochondrial F1F0 ATP synthase associated protein 2	31	23.5132	23.4137	-0.0995066	153.106	190.816
DsB_g05252	ASA2B Mitochondrial F1F0 ATP synthase associated protein 2	17	24.2195	24.2549	0.0353942	167.443	205.83
DsB_g05630	ASA8A Mitochondrial F1F0 ATP synthase associated protein 8	5	21.1705	20.8787	-0.291807	168.793	165.053
DsB_g10655	ATP5 Mitochondrial ATP synthase subunit 5, OSCP subunit	23	23.5307	23.7845	0.253785	167.539	180.289
DsB_g11146	ATP15 Mitochondrial F1F0 ATP synthase epsilon subunit	10	22.8235	22.8439	0.0203606	106.645	93.3727
DsB_g11394	ASA1 Mitochondrial F1F0 ATP synthase associated protein 1	71	25.0381	25.1011	0.063035	124.029	136.806
DsB_g12399	ATP6 Mitochondrial F1F0 ATP synthase subunit 6	5	19.7761	19.9956	0.219493	138.242	159.763
DsB_g13492	ASA4 Mitochondrial F1F0 ATP synthase associated protein 4	32	24.0704	24.1737	0.103341	203.047	236.664
DsB_g14337	ATP2 Mitochondrial F1F0 ATP synthase, beta subunit	79	25.3659	25.6378	0.271874	285.253	346.999
DsB_g14953	ATP3A Mitochondrial F1F0 ATP synthase, gamma subunit	20	22.6054	22.4773	-0.128022	238.555	245.325
DsB_g14954	ATP3B Mitochondrial F1F0 ATP synthase, gamma subunit	11	22.8268	22.7472	-0.0796467	200.956	199.517
DsB_g19279	ATP1B Mitochondrial F1F0 ATP synthase, alpha subunit	28	22.4626	22.3348	-0.127826	32.0078	26.9196
DsB_g21489	ATP1A Mitochondrial F1F0 ATP synthase, alpha subunit	60	25.7845	25.9354	0.15095	323.756	372.713
DsB_g22973	ASA6 Mitochondrial F1F0 ATP synthase associated protein 6	8	21.323	21.1843	-0.138716	148.834	136.831
DsB_g24041	ASA3 Mitochondrial F1F0 ATP synthase associated protein 3	26	23.8074	23.7503	-0.057143	144.726	153.524

### Sheet: Dunaliella tertiolecta
						Davidi et al. (2023)
BestGeneID	Description	Spectral Counts	Averaged Protein Abundance (MASIC)		log2 Fold Change	Transcript Abundance (FPKM)
			15 µM Fe	0.15 µM Fe		Fe-replete	Fe-starved
Photosystem II
Dte_g15046	psbA photosystem II protein D1	22	25.658	24.6313	-1.02674	140.706	120.914
Dte_g15050	psbB photosystem II P680 chlorophyll A apoprotein	60	27.6067	26.3001	-1.30659	13.3338	15.2182
Dte_g15073	psbC photosystem II 43 kDa protein	53	26.5768	25.3539	-1.22287	113.421	54.7708
Dte_g15011	psbD photosystem II protein D2	29	26.0466	24.6728	-1.37385	5.41331	5.63846
Dte_g15054	psbE cytochrome b559 alpha subunit	18	25.871	24.3013	-1.56971	16.45	20.7773
Dte_g15040	psbF photosystem II reaction center subunit VI	3	20.498	19.697	-0.800936	0.161796	0.300395
Dte_g15053	psbH photosystem II reaction center protein H	8	23.8014	22.4687	-1.33263	66.1602	60.4432
Dte_g15052	psbN photosystem II protein N (alias=pbf1)	2	19.0341	18.5976	-0.436536	0	0.152655
Dte_g12424	PSB28 Photosystem II associated subunit 28	20	23.9418	23.3087	-0.633118	401.235	194.273
Dte_g10644	PSBO1C Photosystem II Oxygen Evolution Enhancer protein 1	82	28.6528	27.402	-1.25073	4665.74	2141.66
Dte_g13788	PSBP1B Photosystem II Oxygen Evolution Enhancer protein 2	60	26.5063	25.6356	-0.87067	3587.23	1492.59
Dte_g02085	PSBQ1 Photosystem II Oxygen Evolution Enhancer protein 3	41	28.001	27.0677	-0.933369	4137.97	1394.78
Dte_g00722	PSBR1 Photosystem II 10 kDa polypeptide	20	24.1984	23.1919	-1.00646	8636.12	4282.53
LHCII
Dte_g06779	LHCB4 Light-harvesting minor chlorophyll a/b binding protein of photosystem II	63	27.1629	26.3236	-0.839234	4258.94	1433.22
Dte_g11220	LHCB5 Light-harvesting minor chlorophyll a/b binding protein of photosystem II	61	26.9791	26.1738	-0.805263	3856.44	1444.73
Dte_g02951	LHCB7 Light-harvesting chlorophyll a-b binding protein, chloroplast precursor	7	20.3029	20.3956	0.0926757	15.9882	17.4552
Dte_g02693	LHCBM1 Light-harvesting protein of photosystem II	93	28.4067	27.6586	-0.748065	22824	10512.4
Dte_g09497	LHCBM2 Light-harvesting protein of photosystem II	57	27.7813	27.0915	-0.689733	12210.4	5608.44
Dte_g05210	LHCBM4 Light-harvesting protein of photosystem II	46	26.8865	26.0049	-0.881643	5982.11	1717.02
Dte_g09663	LHCBM6 Light-harvesting protein of photosystem II	30	26.352	25.9651	-0.386946	6155.16	4582.79
Cytochrome b6f
Dte_g15026	petA apocytochrome f precursor	39	25.3293	24.4289	-0.900413	0.499742	0.559983
Dte_g15022	petB cytochrome b6	12	23.6802	22.3024	-1.3778	0.683573	1.00261
Dte_g09917	PETC1 Chloroplast cytochrome b6f Rieske iron-sulfur center subunit	22	24.6667	23.548	-1.11863	1459.08	386.762
Dte_g15027	petD cytochrome b6/f complex subunit 4	3	22.3584	21.123	-1.23544	0.0875167	1.1394
Dte_g12061	PETM1 Chloroplast cytochrome b6f PetM subunit	2	18.5064	17.5971	-0.909277	2690.71	718.044
Photosystem I
Dte_g15089	psaA_exons_2-5 photosystem I P700 apoprotein A1	36	25.8058	23.9439	-1.86187	3.94768	3.46462
Dte_g15065	psaB photosystem I P700 apoprotein A2	27	25.1663	23.5017	-1.66462	9.58188	8.75234
Dte_g15013	psaC photosystem I iron-sulfur center	23	26.3891	24.3227	-2.06643	3.06914	5.66721
Dte_g13355	PSAD1 Photosystem I reaction center subunit II, 20 kDa	34	28.2046	25.9593	-2.24538	4553.77	649.482
Dte_g12245	PSAE1 Photosystem I reaction center subunit IV, 8.1 kDa	14	25.5689	23.1905	-2.37843	6433.42	741.792
Dte_g05081	PSAF1 Photosystem I reaction center subunit III	23	25.9825	24.056	-1.92646	4085.48	702.899
Dte_g07029	PSAG1 Photosystem I reaction center subunit V	22	26.0326	24.0984	-1.93421	5620.45	713.945
Dte_g04701	PSAH1 Photosystem I reaction center subunit H	24	25.2053	23.63	-1.57526	3772.59	1006.01
Dte_g15020	psaJ photosystem I subunit IX	4	18.0834	16.9184	-1.16504	0	0.485411
Dte_g12143	PSAK1 Photosystem I reaction center subunit K	16	24.2793	22.4083	-1.87092	2873.54	508.502
Dte_g04063	PSAL1 Photosystem I reaction center subunit L	23	25.2029	23.3666	-1.83631	3935.22	892.414
Dte_g00748	PSAO1 Photosystem I reaction center subunit O	6	24.6701	21.6273	-3.04276	3499.72	705.27
LHCI
Dte_g08372	LHCA1 light-harvesting protein of photosystem I	57	26.7562	26.7756	0.0193901	3747.18	3312.88
Dte_g00473	LHCA2 Light-harvesting protein of photosystem I	27	25.587	23.6325	-1.95452	3507.72	822.879
Dte_g10391	LHCA3 Photosystem I chlorophyll a/b-binding protein 3-1, chloroplastic	35	25.9835	24.3567	-1.62682	2872.2	376.032
Dte_g03155	LHCA7 Light-harvesting protein of photosystem I	39	24.6808	24.9805	0.299739	2635.51	2684.31
Dte_g08904	LHCA8 Light-harvesting protein of photosystem I	78	26.4708	26.5832	0.112445	3707.71	3357.61
Dte_g09131	LHCA9B Light-harvesting protein of photosystem I	30	26.5021	24.9619	-1.54024	3817.3	842.28
LHCI-like
Dte_g01542	TIDI1 Iron deficiency-induced thylakoid protein (alias=Tidi)	58	22.9881	28.1172	5.12911	11.7516	5619.77
Stromal Proteins
Dte_g10111	FDX1A Chloroplast ferredoxin (alias=PETF1A)	25	26.4227	21.8272	-4.59553	5999.34	428.584
Dte_g06556	FDX1B Chloroplast ferredoxin (alias=PETF1B)	6	21.4142	17.7068	-3.70736	1223.16	47.2025
Dte_g06273	FLD1 Flavidoxin 1 (alias=FLV)	66	22.9723	27.7873	4.81499	12.626	9694.7
Lumenal Proteins
Dte_g09505	PCY1 plastocyanin, chloroplast precursor	8	20.2603	20.2872	0.02692	10038.1	6549.76
Plastid ATP Synthase
Dte_g15082	atpA ATP synthase CF1 alpha chain	101	27.4066	27.1363	-0.27034	1234.84	1022.64
Dte_g15076	atpB ATPase beta chain	111	27.3473	26.9185	-0.428772	1124.71	847.48
Dte_g13157	ATPC1 Chloroplast ATP synthase gamma chain	57	26.1767	25.6489	-0.527836	1886.82	1432.18
Dte_g11481	ATPD1 Chloroplast ATP synthase delta chain	44	25.6667	25.2766	-0.390077	68.5341	164.982
Dte_g15068	atpF ATP synthase CF0 B subunit	23	25.0085	24.5912	-0.417307	3.5935	7.14622
Dte_g03251	ATPG1 Chloroplast ATP synthase subunit II	22	24.9929	24.7406	-0.252267	4.20032	6.27019
Complex 1
Dte_g02186	NUOS1 NADH:ubiquinone oxidoreductase 76 kDa subunit	40	23.9454	22.95	-0.995375	52.6664	22.635
Dte_g06847	NUO10 NADH:ubiquinone oxidoreductase subunit 10	10	21.3497	20.4618	-0.887808	132.611	87.2476
Dte_g04436	NUO9 NADH:ubiquinone oxidoreductase ND9 subunit	20	22.4818	21.6125	-0.869213	144.966	90.2188
Dte_g03370	NUOS4 NADH:ubiquinone oxidoreductase 18 kDa subunit	17	22.5407	21.6828	-0.857896	109.53	117.105
Dte_g02267	NUOB14 NADH:ubiquinone oxidoreductase B14 subunit	8	21.5949	20.7456	-0.849354	123.975	144.738
Dte_g02161	NUO8 NADH:ubiquinone oxidoreductase subunit 8	14	22.0883	21.2579	-0.830488	153.506	86.4116
Dte_g14159	NUO6 NADH:ubiquinone oxidoreductase 51 kDa subunit	26	23.2282	22.4036	-0.824615	95.522	76.5373
Dte_g07318	NUO5 NADH:ubiquinone oxidoreductase 24 kDa subunit	16	22.2042	21.4069	-0.797281	77.0001	40.9887
Dte_g09361	NUO7 NADH:ubiquinone oxidoreductase 49 kDa ND7 subunit	22	22.8246	22.0467	-0.777866	128.888	64.5139
Dte_g13612	NUOA9 NADH:ubiquinone oxidoreductase 39 kDa subunit	21	22.9735	22.2277	-0.745798	107.236	82.5191
Dte_g09951	NUOA7 NADH:ubiquinone oxidoreductase	6	20.3453	19.6112	-0.734118	139.145	146.291
Dte_g11869	NUOB13 NADH:ubiquinone oxidoreductase 18 kDa subunit	7	20.2843	19.5511	-0.733206	100.626	109.463
Dte_g07344	NUOS6 NADH:ubiquinone oxidoreductase 16.3 kDa subunit	7	20.4354	19.7128	-0.722632	115.442	114.28
Dte_g04794	NUOB8 NADH:ubiquinone oxidoreductase 11 kDa subunit	7	21.4195	20.767	-0.652522	141.573	158.503
Dte_g12476	NUOP4 NADH:ubiquinone oxidoreductase 9 kDa subunit	2	18.9482	18.3314	-0.616851	123.319	140.023
Dte_g06112	NUOP5 NADH:ubiquinone oxidoreductase 16 kDa subunit	4	20.0186	19.533	-0.485672	140.02	88.2325
Dte_g10168	NUOP1 NADH:ubiquinone oxidoreductase 10 kDa subunit	5	22.1179	21.6382	-0.479635	141.034	144.314
Dte_g00377	NUOA3 NADH:ubiquinone oxidoreductase subunit	2	19.3892	19.0566	-0.332625	645.338	743.872
Dte_g04816	NUOP3 NADH:ubiquinone oxidoreductase 22 kDa subunit	9	21.3114	20.9791	-0.332276	139.073	157.427
Dte_g02426	NUOA11 NADH:ubiquinone oxidoreductase subunit	8	21.6041	21.3054	-0.298714	106.392	112.868
Dte_g11630	NUOB16 NADH:ubiquinone oxidoreductase B16.6 subunit	8	21.0154	20.7626	-0.252778	148.563	90.5974
Dte_g04997	NUOC1A NADH:ubiquinone oxidoreductase subunit	3	18.9119	18.6597	-0.252254	113.594	119.729
Dte_g01281	NUO18 NADH:ubiquinone oxidoreductase subunit	3	20.7083	20.4768	-0.231548	213.92	204.51
Dte_g12443	NUO3 NADH:ubiquinone oxidoreductase ND3 subunit	6	20.3622	20.1482	-0.214089
Dte_g10275	NUO17 NADH:ubiquinone oxidoreductase 17 kDa subunit	10	21.9639	21.7624	-0.201556	85.5938	68.3724
Dte_g02450	NUOB10 NADH:ubiquinone oxidoreductase 17.8 kDa subunit	8	22.261	22.0601	-0.200953	149.293	159.674
Dte_g07056	NUOB12 NADH-ubiquinone oxidoreductase B12 subunit	3	19.2841	19.0901	-0.194049	371.366	401.231
Dte_g10796	NUO13 NADH:ubiquinone oxidoreductase 18 kDa subunit	8	22.4044	22.282	-0.122441	170.364	140.195
Dte_g01619	NUOA8 ubiquinol-cytochrome c oxidoreductase chaperone	4	20.3724	20.2907	-0.0817774	179.335	197.851
Dte_g08976	NUO21 NADH:ubiquinone oxidoreductase subunit	3	18.0229	17.9691	-0.0538153	151.783	193.924
Dte_g10429	NUOB22 NADH:ubiquinone oxidoreductase 14 kDa subunit	4	20.7096	20.6709	-0.0387436	131.578	141.719
Dte_g09386	NUOB18 NADH:ubiquinone oxidoreductase 10 kDa subunit	5	19.2074	19.1969	-0.0105192	388.872	367.502
Complex 2
Dte_g03766	SDH4 Succinate dehydrogenase subunit D	5	19.7012	18.2991	-1.40201	73.2233	46.8624
Dte_g11854	SDH2 Iron-sulfur subunit of mitochondrial succinate dehydrogenase	18	22.7549	21.5706	-1.18428	33.2923	10.7412
Dte_g05582	SDH1 Succinate dehydrogenase flavoprotein subunit	25	22.7168	21.7239	-0.992896	33.5018	16.9889
Dte_g03765	SDH3 Succinate dehydrogenase subunit b560	3	18.9505	18.0137	-0.936759	49.1241	16.3383
Complex 3
Dte_g10012	QCR2 Ubiquinol:cytochrome c oxidoreductase core II subunit of mitochondrial Complex III	37	24.1487	23.2479	-0.900814	86.5113	49.1478
Dte_g00966	QCR7 Ubiquinol:cytochrome c oxidoreductase 14 kDa subunit, mitochondrial	7	21.5504	20.6642	-0.886215	311.185	309.175
Dte_g06852	QCR1 Ubiquinol:cytochrome c oxidoreductase 50 kDa core 1 subunit	38	23.7282	22.9507	-0.777519	181.471	107.159
Dte_g09763	RIP1 Rieske iron-sulfur protein of mitochondrial ubiquinol-cytochrome c reductase	9	21.1816	20.6277	-0.553929	153.616	107.721
Dte_g13606	QCR8 Ubiquinol:cytochrome c oxidoreductase 9 kDa subunit	3	18.4169	17.8872	-0.529683	572.763	634.235
Dte_g04805	CYT1 Ubiquinol:cytochrome c oxidoreductase cytochrome c1	6	18.8116	18.4577	-0.353897	105.963	55.1547
Complex 4
Dte_g01374	COX4 Mitochondrial cytochrome c oxidase subunit Vb, 13 kD	15	23.6458	23.5529	-0.0929694	509.544	385.276
Dte_g15007	cox1 cytochrome oxidase subunit 1	3	19.9676	19.9265	-0.0411053	73.6371	74.0699
Dte_g10807	COX90 Mitochondrial cytochrome c oxidase subunit	5	22.2769	22.45	0.173073	485.969	424.351
Dte_g12810	COX12 Mitochondrial cytochrome c oxidase subunit	20	21.3372	21.8205	0.483292	395.677	304.247
Dte_g02270	COX2B Mitochondrial cytochrome c oxidase subunit II, protein IIb of split subunit	10	21.9989	22.5935	0.594635	378.17	379.492
Dte_g04485	COX13 Mitochondrial cytochrome c oxidase 12 kDa subunit	6	21.052	21.7523	0.700301	449.365	423.696
Dte_g10559	COX5C Mitochondrial cytochrome c oxidase 11 kD subunit	5	20.6742	21.386	0.711836	490.235	466.353
Mitochondrial ATP synthase
Dte_g11816	ATP2 Mitochondrial F1F0 ATP synthase, beta subunit	68	25.3534	25.3386	-0.0148182	444.226	593.67
Dte_g07064	ASA4 Mitochondrial F1F0 ATP synthase associated protein 4	30	24.2295	24.2548	0.0252971	233.097	271.968
Dte_g08992	ATP15 Mitochondrial F1F0 ATP synthase epsilon subunit	10	22.2317	22.2619	0.0302539	809.277	876.613
Dte_g12529	ASA3 Mitochondrial F1F0 ATP synthase associated protein 3	26	23.9766	24.0072	0.0305537	212.315	226.282
Dte_g04731	ATP1B Mitochondrial F1F0 ATP synthase, alpha subunit	15	21.3569	21.3982	0.0413177	16.4208	15.672
Dte_g01799	ASA2 Mitochondrial F1F0 ATP synthase associated protein 2	40	24.7684	24.8288	0.0603531	139.969	170.561
Dte_g11386	ATP3 Mitochondrial F1F0 ATP synthase, gamma subunit	34	23.8467	23.9095	0.062764	185.665	225.779
Dte_g01546	ASA8 Mitochondrial F1F0 ATP synthase associated protein 8	6	20.4663	20.5324	0.0660944	288.407	365.98
Dte_g08656	ASA6 Mitochondrial F1F0 ATP synthase associated protein 6	7	21.392	21.4931	0.101106	277.656	305.711
Dte_g09147	ASA1 Mitochondrial F1F0 ATP synthase associated protein 1	70	24.8625	25.003	0.140594	186.903	203.695
Dte_g02245	ASA5 Mitochondrial F1F0 ATP synthase associated protein 5	14	23.1361	23.2829	0.146857	327.33	404.022
Dte_g02688	ASA10 Mitochondrial F1F0 ATP synthase associated protein 10	4	19.7468	19.9218	0.174965	620.929	735.444
Dte_g05897	ATP1A Mitochondrial F1F0 ATP synthase, alpha subunit	50	25.617	25.8579	0.240864	385.649	418.86
Dte_g04768	ATP5 Mitochondrial ATP synthase subunit 5, OSCP subunit	24	23.9439	24.1923	0.248405	205.764	265.155
Dte_g03953	ATP6 Mitochondrial F1F0 ATP synthase subunit 6	3	19.8065	20.1819	0.375433	208.139	248.153
