## Extended Dataset 3 for "Fe starvation induces a second LHCI tetramer to photosystem I in green algae"

### Sheet: legend
Extended Dataset 3
Co-occurance of isiA and fldA in Cyanobacteria
A systematic survey was conducted of reference genome assemblies in the NCBI genome database to identify the percentage of species that have both isiA/pcb/cbp genes and fldA/isiB genes. This data is provided in support of figure S23. See Methods for additional details.
Column Headings	Description
Assembly Accession	NCBI accession of genome assembly and annotations
Inclusion Criteria	reason for inclusion in this analysis
Species Name	the species name and strain identifier, when specified
Categorization	species categorized based on co-occurance of IsiA and FldA
isiA/pcb/cbp number	number of annotated isiA / pcb / cbp genes
isiA/pcb/cbp gene accessions	gene accession numbers of isiA / pcb / cbp genes
isiA/pcb/cbp bit scores	bit scores from blastp comparison with isiA WP_041443458.1
fldA/isiB number	number of annotated fldA / isiB genes
fldA/isiB gene accessions	gene accession numbers of fldA / isiB genes
fldA/isiB bit scores	bit scores from blastp comparison with fldA WP_012306911.1
are colinear	are at least one isiA gene and one fldA gene colinear (<5 kb distance on same strand of same contig)
colinear isiA/pcb/cbp	example of colinear isiA gene accession
colinear fldA/isiB	example of colinear fldA gene accession
distance, nt	distance in nt, if both present on same strand of same contig
Assembly Accession	NCBI Accession of Genome Assembly and Annotations
Assembly Name	assembly name
Species Name	the species name and strain identifier, when specified
Taxonomic ID	NCBI taxonomic ID number
Total Sequence, nt	genome assembly sequence size in nt (from NCBI)
Contig N50	N50 of contigs (from NCBI)
Scaffold N50	N50 of scaffolds (from NCBI)
Gene Total	total number of annotated genes (from NCBI)
CheckM marker set	marker set used for CheckM analysis (from NCBI)
CheckM completeness	percent complete by CheckM analysis (from NCBI)
CheckM contamination	percent of contamination by CheckM analysis (from NCBI)

### Sheet: data
Assembly Accession	Inclusion Criteria	Species Name	Categorization	isiA/pcb/cbp number	isiA/pcb/cbp gene accessions	isiA/pcb/cbp bit scores	fldA/isiB number	fldA/isiB gene accessions	fldA/isiB bit scores	are colinear	colinear isiA/pcb/cbp	colinear fldA/isiB	distance, nt	Assembly Accession	Assembly Name	Species Name	Taxonomic ID	Total Sequence, nt	Contig N50	Scaffold N50	Gene Total	CheckM marker set	CheckM completeness	CheckM contamination
GCF_000018105.1	Reference Genome	Acaryochloris marina MBIC11017	1. has both - colinear	4	WP_012166137.1, WP_012167379.1, WP_012163758.1, WP_012161934.1	388, 409, 304, 297	1	WP_012166138.1	215	yes	WP_012166137.1	WP_012166138.1	143	GCF_000018105.1	ASM1810v1	Acaryochloris marina MBIC11017	329726	8361599	6503724	6503724	7627	Cyanobacteria	99.73	4.48
GCF_003231495.1	Reference Genome	Acaryochloris thomasi RCC1774	1. has both - colinear	4	WP_110986417.1, WP_110987627.1, WP_110986416.1, WP_233501571.1	462, 326, 322, 319	1	WP_110986419.1	211	yes	WP_110986417.1	WP_110986419.1	1836	GCF_003231495.1	AcaThom1.0	Acaryochloris thomasi RCC1774	1764569	5931841	226419	226419	5657	Cyanobacteria	99.18	1.09
GCF_011009555.1	Reference Genome	Adonisia turfae CCMR0081	1. has both - colinear	3	WP_163660208.1, WP_163702333.1, WP_163700325.1	326, 476, 323	2	WP_163660204.1, WP_006514499.1	191, 132	yes	WP_163660208.1	WP_163660204.1	1867	GCF_011009555.1	ASM1100955v1	Adonisia turfae CCMR0081	2292702	8660379	51381	7693661	7478	Cyanobacteria	98.37	1.49
GCF_000317695.1	Reference Genome	Anabaena cylindrica PCC 7122	1. has both - colinear	4	WP_015213263.1, WP_015213266.1, WP_042464618.1, WP_042465699.1	460, 340, 331, 295	1	WP_015213265.1	220	yes	WP_015213263.1	WP_015213265.1	1169	GCF_000317695.1	ASM31769v1	Anabaena cylindrica PCC 7122	272123	7063285	6395836	6395836	6183	Anabaena	99.12	0.33
GCF_003007785.1	Reference Genome	Aphanothece hegewaldii CCALA 016	1. has both - colinear	3	WP_106456380.1, WP_106456381.1, WP_106456382.1	377, 494, 307	1	WP_106456378.1	234	yes	WP_106456380.1	WP_106456378.1	2063	GCF_003007785.1	ASM300778v1	Aphanothece hegewaldii CCALA 016	2107694	5442671	126362		5081	Chroococcales	99.12	0.13
GCF_000317285.1	Reference Genome	Chlorogloeopsis fritschii PCC 6912	1. has both - colinear	3	WP_016879663.1, WP_016873088.1, WP_016875025.1	384, 492, 330	3	WP_016875026.1, WP_016877552.1, WP_016877608.1	242, 235, 235	yes	WP_016879663.1	WP_016875026.1	1652	GCF_000317285.1	ChlPCC6912_1.0	Chlorogloeopsis fritschii PCC 6912	211165	7751745	123903		6951	Nostocales	98.97	2.18
GCF_003991895.1	Reference Genome	Chroococcidiopsis cubana SAG 39.79	1. has both - colinear	3	WP_106167289.1, WP_199755538.1, WP_106167290.1	369, 343, 313	4	WP_015155001.1, WP_106165899.1, WP_106167802.1, WP_127022130.1	228, 234, 231, 229	yes	WP_106167289.1	WP_015155001.1	1779	GCF_003991895.1	ASM399189v1	Chroococcidiopsis cubana SAG 39.79	388085	8099003	62228	70156	7903	Chroococcidiopsis	97.78	8.03
GCF_000317125.1	Reference Genome	Chroococcidiopsis thermalis PCC 7203	1. has both - colinear	3	WP_015155003.1, WP_015156291.1, WP_015155002.1	370, 341, 288	2	WP_015155001.1, WP_015162947.1	228, 226	yes	WP_015155003.1	WP_015155001.1	1779	GCF_000317125.1	ASM31712v1	Chroococcidiopsis thermalis PCC 7203	251229	6689401	6315792	6315792	6239	Chroococcidiopsis	99.08	0.76
GCF_001904655.1	Reference Genome	Chroogloeocystis siderophila 5.2 s.c.1	1. has both - colinear	2	WP_073549082.1, WP_073551526.1	375, 338	1	WP_073549080.1	226	yes	WP_073549082.1	WP_073549080.1	1671	GCF_001904655.1	ASM190465v1	Chroogloeocystis siderophila 5.2 s.c.1	247279	5009995	261638		4700	Chroococcales	99.21	0.62
GCF_000317675.1	Reference Genome	Cyanobacterium aponinum PCC 10605	1. has both - colinear	1	WP_015221075.1	492	1	WP_015221076.1	259	yes	WP_015221075.1	WP_015221076.1	116	GCF_000317675.1	ASM31767v1	Cyanobacterium aponinum PCC 10605	755178	4176973	4114099	4114099	3600	Cyanobacterium	99.58	0.73
GCF_000317615.1	Reference Genome	Dactylococcopsis salina PCC 8305	1. has both - colinear	2	WP_015228649.1, WP_015228648.1	344, 325	1	WP_015228646.1	231	yes	WP_015228649.1	WP_015228646.1	2009	GCF_000317615.1	ASM31761v1	Dactylococcopsis salina PCC 8305	13035	3781008	3781008	3781008	3804	Cyanobacteria	98.23	0.36
GCF_001746915.1	Reference Genome	Desertifilum tharense IPPAS B-1220	1. has both - colinear	2	WP_069967653.1, WP_069967652.1	362, 308	1	WP_069967651.1	226	yes	WP_069967653.1	WP_069967651.1	1687	GCF_001746915.1	ASM174691v1	Desertifilum tharense IPPAS B-1220	1781255	6090726	106246		5180	Cyanobacteria	98.9	0.27
GCF_000317205.1	Reference Genome	Fischerella muscicola PCC 7414	1. has both - colinear	4	WP_016869920.1, WP_016869229.1, WP_016869919.1, WP_016869230.1	374, 500, 333, 317	2	WP_016869918.1, WP_235148047.1	237, 179	yes	WP_016869920.1	WP_016869918.1	1666	GCF_000317205.1	FisPCC7414_1.0	Fischerella muscicola PCC 7414	306281	6902954	57778		6220	Fischerella	98.43	3.77
GCF_000317225.1	Reference Genome	Fischerella thermalis PCC 7521	1. has both - colinear	4	WP_009455829.1, WP_009458103.1, WP_016871329.1, WP_009458105.1	374, 511, 331, 318	1	WP_009455831.1	239	yes	WP_009455829.1	WP_009455831.1	1714	GCF_000317225.1	FisPCC7521_1.0	Fischerella thermalis PCC 7521	98439	5438272	98340		4691	Fischerella	98.47	0.53
GCF_000332295.1	Reference Genome	Fortiea contorta PCC 7126	1. has both - colinear	4	WP_017651804.1, WP_017651800.1, WP_017651801.1, WP_017651805.1	482, 340, 333, 304	2	WP_017651802.1, WP_017656237.1	219, 236	yes	WP_017651804.1	WP_017651802.1	1151	GCF_000332295.1	ASM33229v1	Fortiea contorta PCC 7126	643473	5742264	5207209	5208103	5285	Nostocales	99.41	0.31
GCF_000332235.1	Reference Genome	Geminocystis herdmanii PCC 6308	1. has both - colinear	1	WP_017295387.1	470	1	WP_017295388.1	255	yes	WP_017295387.1	WP_017295388.1	128	GCF_000332235.1	ASM33223v1	Geminocystis herdmanii PCC 6308	113355	4263418	942652	4263418	4161	Chroococcales	99.6	0.4
GCF_015207655.1	Reference Genome	Gloeocapsopsis crepidinum LEGE 06123	1. has both - colinear	2	WP_193929849.1, WP_193930289.1	375, 318	1	WP_099700696.1	222	yes	WP_193929849.1	WP_099700696.1	1650	GCF_015207655.1	ASM1520765v1	Gloeocapsopsis crepidinum LEGE 06123	588587	5669830	60692		5327	Chroococcales	99.38	0.66
GCF_032163395.1	Reference Genome	Gloeocapsopsis dulcis	1. has both - colinear	1	WP_105218845.1	379	1	WP_105218876.1	221	yes	WP_105218845.1	WP_105218876.1	1684	GCF_032163395.1	ASM3216339v1	Gloeocapsopsis dulcis	2859516	5618434	5299722	5299722	5439	Chroococcales	99.47	1.68
GCF_001870225.1	Reference Genome	Gloeomargarita lithophora Alchichica-D10	1. has both - colinear	2	WP_071455419.1, WP_071455397.1	499, 328	1	WP_071455418.1	235	yes	WP_071455419.1	WP_071455418.1	91	GCF_001870225.1	ASM187022v1	Gloeomargarita lithophora Alchichica-D10	1188229	3049282	82586	3049282	3133	Cyanobacteria	96.47
GCF_001904635.1	Reference Genome	Hydrococcus rivularis NIES-593	1. has both - colinear	3	WP_073599449.1, WP_073599450.1, WP_073599448.1	359, 466, 346	1	WP_073599447.1	236	yes	WP_073599449.1	WP_073599447.1	2461	GCF_001904635.1	ASM190463v1	Hydrococcus rivularis NIES-593	1921803	5148315	132721	132721	4740	Pleurocapsales	99.47	0.96
GCF_014698965.1	Reference Genome	Iningainema tapete BLCC-T55	1. has both - colinear	2	WP_190827659.1, WP_190827661.1	369, 305	1	WP_190827669.1	221	yes	WP_190827659.1	WP_190827669.1	3583	GCF_014698965.1	ASM1469896v1	Iningainema tapete BLCC-T55	2748662	9507908	141538	145433	9053	Nostocales	98.26	2.77
GCF_014831675.1	Reference Genome	Komarekiella delphini-convector SJRDD-AB1	1. has both - colinear	2	WP_191759226.1, WP_191759227.1	370, 332	2	WP_191759224.1, WP_191756548.1	224, 243	yes	WP_191759226.1	WP_191759224.1	1456	GCF_014831675.1	ASM1483167v1	Komarekiella delphini-convector SJRDD-AB1	2593771	8497696	124020	137759	7664	Nostocaceae	99.56	1.88
GCF_039962255.1	Reference Genome	Leptolyngbya subtilissima AS-A7	1. has both - colinear	1	WP_190517674.1	492	1	WP_190517677.1	248	yes	WP_190517674.1	WP_190517677.1	103	GCF_039962255.1	ASM3996225v1	Leptolyngbya subtilissima AS-A7	2933932	5656892	443308		5050	Leptolyngbya	95.38	5.99
GCF_019891175.1	Reference Genome	Leptothermofonsia sichuanensis E412	1. has both - colinear	2	WP_223050521.1, WP_223046587.1	535, 307	2	WP_223048687.1, WP_223046588.1	228, 227	yes	WP_223050521.1	WP_223048687.1	426	GCF_019891175.1	ASM1989117v1	Leptothermofonsia sichuanensis E412	2016068	6426061	6426061	6426061	5648	Cyanobacteria	98.91
GCF_034932365.1	Reference Genome	Limnoraphis robusta BA-68 BA1	1. has both - colinear	1	WP_323218748.1	454	2	WP_323218749.1, WP_046280718.1	240, 138	yes	WP_323218748.1	WP_323218749.1	400	GCF_034932365.1	ASM3493236v1	Limnoraphis robusta BA-68 BA1	3110303	7257894	89168	99649	6053	Oscillatoriales	100	0.24
GCF_015207425.1	Reference Genome	Lusitaniella coriacea LEGE 07157	1. has both - colinear	4	WP_194029015.1, WP_194030268.1, WP_194029373.1, WP_194029014.1	323, 503, 393, 304	1	WP_194029013.1	250	yes	WP_194029015.1	WP_194029013.1	1137	GCF_015207425.1	ASM1520742v1	Lusitaniella coriacea LEGE 07157	945747	5864958	124546		5126	Cyanobacteria	98.64	0.27
GCF_014698335.1	Reference Genome	Microcystis viridis FACHB-1342	1. has both - colinear	1	WP_002738253.1	482	1	WP_002735314.1	242	yes	WP_002738253.1	WP_002735314.1	267	GCF_014698335.1	ASM1469833v1	Microcystis viridis FACHB-1342	2692900	4697269	54778		4640	Chroococcales	99.74	0.09
GCF_000211815.1	Reference Genome	Moorena producens 3L	1. has both - colinear	2	WP_008188391.1, WP_008185420.1	328, 371	1	WP_008188393.1	213	yes	WP_008188391.1	WP_008188393.1	1023	GCF_000211815.1	ASM21181v1	Moorena producens 3L	489825	8478612	66028	123305	7548	Oscillatoriales	98.12
GCF_003054475.1	Reference Genome	Nodularia spumigena UHCC 0039	1. has both - colinear	4	WP_107806457.1, WP_006195135.1, WP_006195136.1, WP_006195140.1	473, 340, 335, 311	1	WP_006195137.1	236	yes	WP_107806457.1	WP_006195137.1	1207	GCF_003054475.1	ASM305447v1	Nodularia spumigena UHCC 0039	1914872	5386612	5294286	5294286	4725	Nostocales	99.41	0.87
GCF_014023275.1	Reference Genome	Nostoc edaphicum CCNP1411	1. has both - colinear	4	WP_181929354.1, WP_181929357.1, WP_181932888.1, WP_181929353.1	467, 345, 344, 321	1	WP_181929356.1	216	yes	WP_181929354.1	WP_181929356.1	1241	GCF_014023275.1	ASM1402327v1	Nostoc edaphicum CCNP1411	1472755	8316316	7733505	7733505	7054	Nostoc	98.4	3.06
GCF_002608105.1	Reference Genome	Nostoc linckia z6	1. has both - colinear	3	WP_099069132.1, WP_180267531.1, WP_099069133.1	493, 373, 313	3	WP_099069130.1, WP_099070171.1, WP_099068975.1	218, 243, 235	yes	WP_099069132.1	WP_099069130.1	1588	GCF_002608105.1	ASM260810v1	Nostoc linckia z6	1628744	9014207	108283	112954	7828	Nostoc	98.74	6.03
GCF_014696625.1	Reference Genome	Nostoc parmelioides FACHB-3921	1. has both - colinear	4	WP_190569522.1, WP_190569528.1, WP_190569540.1, WP_190569520.1	469, 330, 328, 308	2	WP_190569526.1, WP_190565159.1	224, 239	yes	WP_190569522.1	WP_190569526.1	1203	GCF_014696625.1	ASM1469662v1	Nostoc parmelioides FACHB-3921	2692909	7774718	109344		6639	Nostoc	99.15	0.78
GCF_000317105.1	Reference Genome	Oscillatoria acuminata PCC 6304	1. has both - colinear	1	WP_015147866.1	535	1	WP_015147867.1	240	yes	WP_015147866.1	WP_015147867.1	106	GCF_000317105.1	ASM31710v1	Oscillatoria acuminata PCC 6304	56110	7804270	7689443	7689443	6147	Oscillatoria	93.21	4.57
GCF_020144665.1	Reference Genome	Oscillatoria salina IIICB1	1. has both - colinear	1	WP_224409137.1	541	1	WP_224409139.1	232	yes	WP_224409137.1	WP_224409139.1	219	GCF_020144665.1	ASM2014466v1	Oscillatoria salina IIICB1	2708302	5961499	62791		5087	Oscillatoria	93.89	6.43
GCF_001904725.1	Reference Genome	Phormidium ambiguum IAM M-71	1. has both - colinear	1	WP_073596889.1	567	1	WP_073596887.1	236	yes	WP_073596889.1	WP_073596887.1	331	GCF_001904725.1	ASM190472v1	Phormidium ambiguum IAM M-71	454136	7410502	196225	196225	6498	Oscillatoriales	99.44	0.72
GCF_023983615.1	Reference Genome	Phormidium yuhuli AB48	1. has both - colinear	1	WP_252665187.1	520	1	WP_252665186.1	256	yes	WP_252665187.1	WP_252665186.1	375	GCF_023983615.1	ASM2398361v1	Phormidium yuhuli AB48	2940671	4799068	4747469	4747469	4191	Oscillatoriales	99.28	0.96
GCF_000015665.1	Reference Genome	Prochlorococcus marinus str. MIT 9515	1. has both - colinear	2	WP_011820646.1, WP_011820007.1	306, 351	1	WP_011820647.1	103	yes	WP_011820646.1	WP_011820647.1	144	GCF_000015665.1	ASM1566v1	Prochlorococcus marinus str. MIT 9515	167542	1704176	1704176	1704176	1923	Prochlorococcus marinus	99.45
GCF_031729055.1	Reference Genome	Pseudocalidococcus azoricus BACA0444	1. has both - colinear	1	WP_322879144.1	480	1	WP_322879145.1	226	yes	WP_322879144.1	WP_322879145.1	107	GCF_031729055.1	ASM3172905v1	Pseudocalidococcus azoricus BACA0444	2918990	3463985	125609		3398	Cyanobacteria	99.73
GCF_015207255.1	Reference Genome	Romeria aff. gracilis LEGE 07310	1. has both - colinear	4	WP_193904482.1, WP_193906465.1, WP_193904480.1, WP_193904478.1	472, 345, 300, 298	1	WP_193904476.1	240	yes	WP_193904482.1	WP_193904476.1	5765	GCF_015207255.1	ASM1520725v1	Vasconcelosia minhoensis LEGE 07310	915328	5264681	61751		5049	Cyanobacteria	99.17	1.63
GCF_030068505.1	Reference Genome	Roseofilum capinflatum BLCC-M114	1. has both - colinear	1	WP_283765335.1	518	1	WP_283765336.1	241	yes	WP_283765335.1	WP_283765336.1	124	GCF_030068505.1	ASM3006850v1	Roseofilum capinflatum BLCC-M114	3022440	5376040	73728	90088	4890	Cyanobacteria	98.91	0.54
GCF_030068455.1	Reference Genome	Roseofilum casamattae BLCC-M143	1. has both - colinear	3	WP_283758588.1, WP_283760188.1, WP_283760189.1	484, 344, 280	1	WP_283758589.1	205	yes	WP_283758588.1	WP_283758589.1	159	GCF_030068455.1	ASM3006845v1	Roseofilum casamattae BLCC-M143	3022442	5107095	186754		4482	Cyanobacteria	98.64	1.09
GCF_028330985.1	Reference Genome	Roseofilum reptotaenium CS-1145	1. has both - colinear	4	WP_271943841.1, WP_271936989.1, WP_271936988.1, WP_271936991.1	516, 341, 308, 301	1	WP_271943844.1	227	yes	WP_271943841.1	WP_271943844.1	125	GCF_028330985.1	ASM2833098v1	Roseofilum reptotaenium CS-1145	3021782	5665572	76138		5075	Cyanobacteria	98.64	0.27
GCF_000473895.1	Reference Genome	Rubidibacter lacunae KORDI 51-2	1. has both - colinear	3	WP_022605325.1, WP_232214525.1, WP_022605323.1	353, 305, 279	1	WP_022605332.1	233	yes	WP_022605325.1	WP_022605332.1	2528	GCF_000473895.1	KS51_v1	Rubidibacter lacunae KORDI 51-2	582515	4153658	123481		3496	Chroococcales	98.93
GCF_000346485.2	Reference Genome	Scytonema hofmannii PCC 7110	1. has both - colinear	4	WP_017745302.1, WP_017745296.1, WP_017745295.1, WP_017745301.1	374, 492, 310, 302	2	WP_017745300.1, WP_017741000.1	220, 236	yes	WP_017745302.1	WP_017745300.1	1721	GCF_000346485.2	ASM34648v2	Scytonema hofmannii PCC 7110	128403	12294410	461908	11632038	10964	Nostocales	99.08	5.26
GCF_000817735.3	Reference Genome	Scytonema millei VB511283	1. has both - colinear	3	WP_039716226.1, WP_063777304.1, WP_039716227.1	370, 325, 313	1	WP_039716228.1	228	yes	WP_039716226.1	WP_039716228.1	1740	GCF_000817735.3	ASM81773v3	Scytonema millei VB511283	1245923	5969680	455348	688370	5609	Nostocales	97.03	2.71
GCF_009846485.1	Reference Genome	Sodalinema gerasimenkoae IPPAS B-353	1. has both - colinear	2	WP_159789171.1, WP_159789165.1	521, 517	1	WP_159789163.1	261	yes	WP_159789171.1	WP_159789163.1	3560	GCF_009846485.1	ASM984648v1	Sodalinema gerasimenkoae IPPAS B-353	2709364	4866307	3712464	4866307	4261	Oscillatoriales	98.18	0.72
GCF_001890765.1	Reference Genome	Spirulina major PCC 6313	1. has both - colinear	1	WP_072621055.1	507	1	WP_072621056.1	218	yes	WP_072621055.1	WP_072621056.1	134	GCF_001890765.1	ASM189076v1	Spirulina major PCC 6313	129961	5050153	3043045	4994740	4442	Cyanobacteria	98.1
GCF_000314005.1	Reference Genome	Spirulina subsalsa PCC 9445	1. has both - colinear	1	WP_017305680.1	493	1	WP_017305678.1	241	yes	WP_017305680.1	WP_017305678.1	288	GCF_000314005.1	ASM31400v1	Spirulina subsalsa PCC 9445	1173029	5323600	668416	5218291	4617	Cyanobacteria	98.64	0.63
GCF_022984195.1	Reference Genome	Synechococcus elongatus PCC 6301	1. has both - colinear	1	WP_011242315.1	512	1	WP_011242314.1	249	yes	WP_011242315.1	WP_011242314.1	185	GCF_022984195.1	ASM2298419v1	Synechococcus elongatus PCC 6301	269084	2749599	2695389	2695389	2779	Synechococcus elongatus	98.47	0.72
GCF_030544905.1	Jia et al., Front. Microbiol., 2021	Synechococcus elongatus PCC 7942 = FACHB-805	1. has both - colinear	1	WP_011242315.1	512	1	WP_011242314.1	249	yes	WP_011242315.1	WP_011242314.1	185	GCF_030544905.1	ASM3054490v1	Synechococcus elongatus PCC 7942 = FACHB-805	1140	2750114	2695906	2695906	2780	Synechococcus elongatus	98.6	0.72
GCF_963901325.1	Jia et al., Front. Microbiol., 2021	Synechococcus sp. 7002	1. has both - colinear	1	WP_041443458.1	689	1	WP_012306911.1	343	yes	WP_041443458.1	WP_012306911.1	167	GCF_963901325.1	ena-yuan-GCF_900177825.1	Synechococcus sp. 7002	1938862	3434434	3205901		3338	Synechococcus	98.09
GCF_015207985.1	Reference Genome	Synechocystis salina LEGE 00031	1. has both - colinear	1	WP_194019219.1	488	1	WP_194019220.1	249	yes	WP_194019219.1	WP_194019220.1	403	GCF_015207985.1	ASM1520798v1	Synechocystis salina LEGE 00031	1828736	3969658	60601		3784	Synechocystis	97.52	4.01
GCF_022869765.1	Jia et al., Front. Microbiol., 2021	Synechocystis sp. PCC 6803	1. has both - colinear	1	WP_010872575.1	484	1	WP_010872574.1	251	yes	WP_010872575.1	WP_010872574.1	405	GCF_022869765.1	ASM2286976v1	Synechocystis sp. PCC 6803	1148	3569929	3569929	3569929	3347	Synechocystis	99.41	0.57
GCF_013177315.1	Reference Genome	Thermoleptolyngbya sichuanensis A183	1. has both - colinear	1	WP_172356639.1	518	2	WP_172356641.1, WP_172355808.1	246, 135	yes	WP_172356639.1	WP_172356641.1	188	GCF_013177315.1	ASM1317731v1	Thermoleptolyngbya sichuanensis A183	2737172	5525100	5525100	5525100	4617	Cyanobacteria	99.18	0.54
GCF_022848905.1	Reference Genome	Thermostichus vulcanus str. 'Rupite'	1. has both - colinear	4	WP_279611592.1, WP_244350420.1, WP_279611532.1, WP_244353201.1	335, 483, 347, 326	1	WP_279611591.1	221	yes	WP_279611592.1	WP_279611591.1	103	GCF_022848905.1	ASM2284890v1	Thermostichus vulcanus str. 'Rupite'	2813851	3717564	58922	60167	3487	Cyanobacteria	98.19	1.63
GCF_000014265.1	Reference Genome	Trichodesmium erythraeum IMS101	1. has both - colinear	3	WP_011611313.1, WP_011612056.1, WP_011612057.1	504, 343, 318	2	WP_011611312.1, WP_011612121.1	217, 136	yes	WP_011611313.1	WP_011611312.1	1260	GCF_000014265.1	ASM1426v1	Trichodesmium erythraeum IMS101	203124	7750108	7750108	7750108	5449	Oscillatoriales	98.67
GCF_015245355.1	Reference Genome	Anabaenopsis elenkinii CCIBt3563	2. has both - not colinear	3	WP_200986783.1, WP_200986782.1, WP_200986784.1	466, 306, 277	1	WP_200986931.1	229	no	WP_200986783.1	WP_200986931.1	different_strands	GCF_015245355.1	ASM1524535v1	Anabaenopsis elenkinii CCIBt3563	2779889	4495168	306619	4495168	3914	Nostocales	97.24	3.56
GCF_006968745.1	Reference Genome	Brasilonema sennae CENA114	2. has both - not colinear	4	WP_169267358.1, WP_169265789.1, WP_171975167.1, WP_171976785.1	488, 355, 303, 300	3	WP_169268379.1, WP_169264180.1, WP_169268456.1	238, 232, 134	too_far	WP_169267358.1	WP_169268379.1	347219	GCF_006968745.1	ASM696874v1	Brasilonema sennae CENA114	415709	8226398	933492	7782641	6950	Nostocales	98.72	3.89
GCF_029582805.1	Reference Genome	Candidatus Synechococcus calcipolaris G9	2. has both - not colinear	1	WP_277867833.1	475	1	WP_277866651.1	234	no	WP_277867833.1	WP_277866651.1	different_scaffolds	GCF_029582805.1	ASM2958280v1	Candidatus Synechococcus calcipolaris G9	1497997	3298730	1937772		3242	Synechococcus	99.17	0.27
GCF_000169335.1	Reference Genome	Crocosphaera chwakensis CCY0110	2. has both - not colinear	1	WP_008275133.1	500	1	WP_008274610.1	121	no	WP_008275133.1	WP_008274610.1	different_scaffolds	GCF_000169335.1	ASM16933v1	Crocosphaera chwakensis CCY0110	391612	5880532	81955		5691	Chroococcales	98.68
GCF_000017845.1	Reference Genome	Crocosphaera subtropica ATCC 51142	2. has both - not colinear	1	WP_024750282.1	506	2	WP_009547663.1, WP_009544134.1	226, 120	too_far	WP_024750282.1	WP_009547663.1	1276271	GCF_000017845.1	ASM1784v1	Crocosphaera subtropica ATCC 51142	43989	5460377	4934271	4934271	5093	Chroococcales	99.97
GCF_000021825.1	Reference Genome	Gloeothece citriformis PCC 7424	2. has both - not colinear	1	WP_012599170.1	519	2	WP_015954883.1, WP_015956379.1	241, 150	too_far	WP_012599170.1	WP_015954883.1	1202683	GCF_000021825.1	ASM2182v1	Gloeothece citriformis PCC 7424	65393	6554169	5942652	5942652	5939	Chroococcales	98.59
GCF_002075285.3	Reference Genome	Halomicronema hongdechloris C2206	2. has both - not colinear	2	WP_080808502.1, WP_225889275.1	512, 371	1	WP_080807822.1	226	too_far	WP_080808502.1	WP_080807822.1	2553522	GCF_002075285.3	ASM207528v3	Halomicronema hongdechloris C2206	1641165	5577845	5577845	5577845	5200	Cyanobacteria	98.28	1.18
GCF_000332155.1	Reference Genome	Kamptonema formosum PCC 6407	2. has both - not colinear	2	WP_019487500.1, WP_007357050.1	356, 322	1	WP_007354404.1	237	no	WP_019487500.1	WP_007354404.1	different_scaffolds	GCF_000332155.1	ASM33215v1	Kamptonema formosum PCC 6407	402777	6894060	238398	2506686	5998	Oscillatoriales	99.6
GCF_002142475.1	Reference Genome	Leptolyngbya boryana IAM M-101	2. has both - not colinear	1	WP_017286200.1	487	1	WP_017290276.1	241	too_far	WP_017286200.1	WP_017290276.1	4016948	GCF_002142475.1	ASM214247v1	Leptolyngbya boryana IAM M-101	411966	6803468	6176364	6176364	6420	Leptolyngbya	99.46	1.21
GCF_010091945.1	Reference Genome	Myxacorys almedinensis A	2. has both - not colinear	1	WP_162422884.1	514	1	WP_162423786.1	248	no	WP_162422884.1	WP_162423786.1	different_scaffolds	GCF_010091945.1	ASM1009194v1	Myxacorys almedinensis A	2690445	4958574	141189	161675	4578	Cyanobacteria	98.64	0.41
GCF_020829495.1	Reference Genome	Nostoc favosum CHAB5714	2. has both - not colinear	2	WP_229485302.1, WP_229485303.1	382, 311	1	WP_229486936.1	214	no	WP_229485302.1	WP_229486936.1	different_scaffolds	GCF_020829495.1	ASM2082949v1	Nostoc favosum CHAB5714	2780399	8512220	73898	75275	8104	Nostoc	98.28	2.89
GCF_020829645.1	Reference Genome	Nostoc mirabile CHAB5784	2. has both - not colinear	1	WP_229493676.1	372	1	WP_229496892.1	219	no	WP_229493676.1	WP_229496892.1	different_scaffolds	GCF_020829645.1	ASM2082964v1	Nostoc mirabile CHAB5784	2780401	9882092	77456	79709	9283	Nostoc	98.63	5.3
GCF_009939295.1	Reference Genome	Petrachloros mirabilis ULC683	2. has both - not colinear	3	WP_161827063.1, WP_161826862.1, WP_161826861.1	508, 314, 267	1	WP_161825244.1	233	no	WP_161827063.1	WP_161825244.1	different_scaffolds	GCF_009939295.1	ASM993929v1	Petrachloros mirabilis ULC683	2781853	4122371	72306	84509	4044	Cyanobacteria	98.51	0.82
GCF_026802175.1	Reference Genome	Thermocoleostomius sinensis A174	2. has both - not colinear	3	WP_268613207.1, WP_268608455.1, WP_268608456.1	499, 350, 313	3	WP_268608206.1, WP_268612295.1, WP_268612299.1	243, 242, 222	too_far	WP_268613207.1	WP_268608206.1	248487	GCF_026802175.1	ASM2680217v1	Thermocoleostomius sinensis A174	2016057	5809202	5809202	5809202	5029	Cyanobacteria	99.17	0.82
GCF_003555505.1	Reference Genome	Thermosynechococcus sichuanensis E542	2. has both - not colinear	1	WP_181496813.1	491	1	WP_181496709.1	231	too_far	WP_181496813.1	WP_181496709.1	1099409	GCF_003555505.1	ASM355550v2	Thermosynechococcus sichuanensis E542	2016101	2650294	2650294	2650294	2594	Cyanobacteria	99.86
GCF_000952155.1	Reference Genome	Aliterella atlantica CENA595	3. has fldA only	0	none	<250	2	WP_045054768.1, WP_045056507.1	248, 220	N/A	none	WP_045054768.1	N/A	GCF_000952155.1	asmbly001	Aliterella atlantica CENA595	1618023	5265703	156240		5039	Cyanobacteria	94.84	1.09
GCF_016056305.1	Reference Genome	Amazonocrinis nigriterrae CENA67	3. has fldA only	0	none	<250	1	WP_198123750.1	238	N/A	none	WP_198123750.1	N/A	GCF_016056305.1	ASM1605630v1	Amazonocrinis nigriterrae CENA67	2794033	8256472	68393	119168	7009	Nostocaceae	97.84	4.49
GCF_014697105.1	Reference Genome	Anabaena subtropica FACHB-260	3. has fldA only	0	none	<250	1	WP_190409519.1	231	N/A	none	WP_190409519.1	N/A	GCF_014697105.1	ASM1469710v1	Anabaena subtropica FACHB-260	2692884	5809825	108475		4931	Anabaena	97.95	2.36
GCF_016056295.1	Reference Genome	Atlanticothrix silvestris CENA357	3. has fldA only	0	none	<250	1	WP_214439565.1	230	N/A	none	WP_214439565.1	N/A	GCF_016056295.1	ASM1605629v1	Atlanticothrix silvestris CENA357	1725252	6527020	86641	113136	5916	Nostocaceae	99.16	1.83
GCF_000317145.1	Reference Genome	Chamaesiphon minutus PCC 6605	3. has fldA only	0	none	<250	4	WP_015329054.1, WP_015159519.1, WP_015159217.1, WP_015328775.1	223, 221, 219, 217	N/A	none	WP_015329054.1	N/A	GCF_000317145.1	ASM31714v1	Chamaesiphon minutus PCC 6605	1173020	6761765	6284095	6284095	6479	Cyanobacteria	99.37	2.04
GCF_015207005.2	Reference Genome	Desmonostoc muscorum LEGE 12446	3. has fldA only	0	none	<250	1	WP_190875950.1	218	N/A	none	WP_190875950.1	N/A	GCF_015207005.2	ASM1520700v2	Desmonostoc muscorum LEGE 12446	1828758	9635616	8863343		8071	Nostocaceae	98.54	2.19
GCF_007830875.1	Reference Genome	Dulcicalothrix desertica PCC 7102	3. has fldA only	0	none	<250	1	WP_127086118.1	182	N/A	none	WP_127086118.1	N/A	GCF_007830875.1	ASM783087v1	Dulcicalothrix desertica PCC 7102	232991	11416284	267368	2372181	10417	Nostocales	99.53	2.98
GCF_021018745.1	Reference Genome	Gloeobacter morelensis MG652769	3. has fldA only	0	none	<250	1	WP_230841836.1	204	N/A	none	WP_230841836.1	N/A	GCF_021018745.1	ASM2101874v1	Gloeobacter morelensis MG652769	2781736	5102396	4921229	4921229	4940	Cyanobacteria	96.04	1.9
GCF_000011385.1	Reference Genome	Gloeobacter violaceus PCC 7421	3. has fldA only	0	none	<250	2	WP_011140318.1, WP_011140311.1	205, 204	N/A	none	WP_011140318.1	N/A	GCF_000011385.1	ASM1138v1	Gloeobacter violaceus PCC 7421	251221	4659019	4659019	4659019	4572	Cyanobacteria	96.04	1.63
GCF_004212215.1	Reference Genome	Leptolyngbya iicbica LK	3. has fldA only	0	none	<250	2	WP_039727775.1, WP_039727366.1	258, 124	N/A	none	WP_039727775.1	N/A	GCF_004212215.1	ASM421221v1	Leptolyngbya iicbica LK	2294035	5718148	451727	1571718	4884	Leptolyngbya	96.92	6.51
GCF_002215035.1	Reference Genome	Leptolyngbya ohadii IS1	3. has fldA only	0	none	<250	1	WP_088889161.1	239	N/A	none	WP_088889161.1	N/A	GCF_002215035.1	ASM221503v1	Leptolyngbya ohadii IS1	2009322	7902459	1546434	4260588	6826	Leptolyngbya	95.49	8.87
GCF_000478195.2	Reference Genome	Lyngbya aestuarii BL J	3. has fldA only	0	none	<250	1	WP_023065364.1	130	N/A	none	WP_023065364.1	N/A	GCF_000478195.2	ASM47819v2	Lyngbya aestuarii BL J	1348334	6867625	73443		5973	Lyngbya	95.55	7.15
GCF_000309385.1	Reference Genome	Nodosilinea nodulosa PCC 7104	3. has fldA only	0	none	<250	1	WP_017298832.1	144	N/A	none	WP_017298832.1	N/A	GCF_000309385.1	ASM30938v1	Nodosilinea nodulosa PCC 7104	118166	6891283	211625	6098684	6306	Cyanobacteria	98.73	4.08
GCF_022376295.1	Reference Genome	Nodularia sphaerocarpa UHCC 0038	3. has fldA only	0	none	<250	1	WP_239731110.1	235	N/A	none	WP_239731110.1	N/A	GCF_022376295.1	ASM2237629v1	Nodularia sphaerocarpa UHCC 0038	2761619	5451672	5451672	5451672	4556	Nostocales	99.51	0.8
GCF_002813575.1	Reference Genome	Nostoc flagelliforme CCNUN1	3. has fldA only	0	none	<250	1	WP_100901361.1	209	N/A	none	WP_100901361.1	N/A	GCF_002813575.1	ASM281357v1	Nostoc flagelliforme CCNUN1	2038116	10231233	8363872	8363872	9763	Nostoc	98.52	4.28
GCF_014698505.1	Reference Genome	Nostoc foliaceum FACHB-393	3. has fldA only	0	none	<250	1	WP_190899654.1	219	N/A	none	WP_190899654.1	N/A	GCF_014698505.1	ASM1469850v1	Nostoc foliaceum FACHB-393	2692915	8870024	140137		7854	Nostoc	99.34	3.74
GCF_014698835.1	Reference Genome	Nostoc paludosum FACHB-159	3. has fldA only	0	none	<250	1	WP_190954716.1	218	N/A	none	WP_190954716.1	N/A	GCF_014698835.1	ASM1469883v1	Nostoc paludosum FACHB-159	2692908	9270090	157552		8040	Nostoc	99.24	5.07
GCF_000020025.1	Reference Genome	Nostoc punctiforme PCC 73102	3. has fldA only	0	none	<250	2	WP_012409481.1, WP_012412380.1	241, 213	N/A	none	WP_012409481.1	N/A	GCF_000020025.1	ASM2002v1	Nostoc punctiforme PCC 73102	63737	9059191	8234322	8234322	7702	Nostoc	99.49	0.61
GCF_003443655.1	Reference Genome	Nostoc sphaeroides	3. has fldA only	0	none	<250	1	WP_118162738.1	219	N/A	none	WP_118162738.1	N/A	GCF_003443655.1	ASM344365v1	Nostoc sphaeroides	446679	6684490	6531820	6531820	6086	Nostoc	96.28	0.81
GCF_014698475.1	Reference Genome	Nostoc spongiaeforme FACHB-130	3. has fldA only	0	none	<250	1	WP_190965894.1	226	N/A	none	WP_190965894.1	N/A	GCF_014698475.1	ASM1469847v1	Nostoc spongiaeforme FACHB-130	1357510	7162047	109784		6218	Nostoc	99.15	1.29
GCF_000317475.1	Reference Genome	Oscillatoria nigro-viridis PCC 7112	3. has fldA only	0	none	<250	1	WP_015177305.1	207	N/A	none	WP_015177305.1	N/A	GCF_000317475.1	ASM31747v1	Oscillatoria nigro-viridis PCC 7112	179408	8272254	7479014	7479014	7052	Oscillatoria	99.16	0.89
GCF_001904775.1	Reference Genome	Phormidium tenue NIES-30	3. has fldA only	0	none	<250	1	WP_073607801.1	252	N/A	none	WP_073607801.1	N/A	GCF_001904775.1	ASM190477v1	Phormidium tenue NIES-30	549789	5821893	214380	214380	5211	Oscillatoriales	98.19	1.08
GCF_904830935.1	Reference Genome	Planktothrix agardhii	3. has fldA only	0	none	<250	1	WP_235751359.1	247	N/A	none	WP_235751359.1	N/A	GCF_904830935.1	P. agardhii_No.976	Planktothrix agardhii	1160	4904228	4748184	4748184	4485	Planktothrix	97.97	2.74
GCF_019598945.1	Reference Genome	Sphaerospermopsis torques-reginae ITEP-024	3. has fldA only	0	none	<250	1	WP_220610378.1	226	N/A	none	WP_220610378.1	N/A	GCF_019598945.1	ASM1959894v1	Sphaerospermopsis torques-reginae ITEP-024	984208	5254542	5254442	5254542	4951	Nostocales	99.61	0.11
GCF_030405905.1	Reference Genome	Sphaerothrix gracilis Ecp01	3. has fldA only	0	none	<250	1	WP_346292984.1	232	N/A	none	WP_346292984.1	N/A	GCF_030405905.1	ASM3040590v1	Sphaerothrix gracilis Ecp01	2987717	6231299	136885	232535	5634	Cyanobacteria	98.64	1.18
GCF_009856605.1	Reference Genome	Trichormus variabilis 0441	3. has fldA only	0	none	<250	1	WP_011316740.1	236	N/A	none	WP_011316740.1	N/A	GCF_009856605.1	ASM985660v1	Trichormus variabilis 0441	375899	7096012	6377767	6377767	5974	Nostocaceae	99.44	0.11
GCF_029891685.1	Reference Genome	Umezakia ovalisporum Ak1311	3. has fldA only	0	none	<250	1	WP_280649525.1	229	N/A	none	WP_280649525.1	N/A	GCF_029891685.1	ASM2989168v1	Umezakia ovalisporum Ak1311	2971778	4257672	80023		3695	Nostocales	97.34	0.31
GCF_023333585.1	Reference Genome	Argonema antarcticum A004/B2	4. has isiA only	1	WP_249065043.1	521	0	none	<100	N/A	WP_249065043.1	none	N/A	GCF_023333585.1	ASM2333358v1	Argonema antarcticum A004/B2	2875782	7745032	52657	66484	7176	Oscillatoriales	99.52	0.68
GCF_000973065.1	Reference Genome	Limnospira indica PCC 8005	4. has isiA only	1	WP_008056472.1	526	0	none	<100	N/A	WP_008056472.1	none	N/A	GCF_000973065.1	ASM97306v1	Limnospira indica PCC 8005	376219	6228153	1412831	6228153	5712	Oscillatoriales	98.23
GCF_012295525.1	Reference Genome	Oxynema aestuarii AP17	4. has isiA only	1	WP_168567644.1	541	0	none	<100	N/A	WP_168567644.1	none	N/A	GCF_012295525.1	ASM1229552v1	Oxynema aestuarii AP17	2064643	6357750	6357750	6357750	5164	Oscillatoriales	99.76	0.88
GCF_000332315.1	Reference Genome	Prochlorothrix hollandica PCC 9006 = CALU 1027	4. has isiA only	3	WP_016925251.1, WP_017711819.1, WP_017711818.1	356, 312, 259	0	none	<100	N/A	WP_016925251.1	none	N/A	GCF_000332315.1	ASM33231v1	Prochlorothrix hollandica PCC 9006 = CALU 1027	317619	5646343	53145	1356602	4729	Cyanobacteria	98.64	0.86
GCF_000011345.1	Reference Genome	Thermosynechococcus vestitus BP-1	4. has isiA only	1	WP_011056893.1	486	0	none	<100	N/A	WP_011056893.1	none	N/A	GCF_000011345.1	ASM1134v1	Thermosynechococcus vestitus BP-1	197221	2593857	2593857	2593857	2544	Cyanobacteria	99.55
GCF_014696265.1	Reference Genome	Aerosakkonema funiforme FACHB-1375	5. has neither	0	none	<250	0	none	<100	N/A	none	none	N/A	GCF_014696265.1	ASM1469626v1	Aerosakkonema funiforme FACHB-1375	2949571	8634761	64024		7467	Oscillatoriales	98.8	1.04
GCF_017591595.2	Reference Genome	Aetokthonos hydrillicola Thurmond2011	5. has neither	0	none	<250	0	none	<100	N/A	none	none	N/A	GCF_017591595.2	ASM1759159v2	Aetokthonos hydrillicola Thurmond2011	2712845	9837013	246755	309332	8265	Nostocales	98.06	3
GCF_000317515.1	Reference Genome	Allocoleopsis franciscana PCC 7113	5. has neither	0	none	<250	0	none	<100	N/A	none	none	N/A	GCF_000317515.1	ASM31751v1	Allocoleopsis franciscana PCC 7113	1173027	7966510	7470429	7470429	6782	Cyanobacteria	99.73	0.41
GCF_014697625.1	Reference Genome	Anabaena azotica FACHB-119	5. has neither	0	none	<250	0	none	<100	N/A	none	none	N/A	GCF_014697625.1	ASM1469762v1	Anabaena azotica FACHB-119	947527	8048170	127363		7029	Anabaena	98.17	6.46
GCF_014698735.1	Reference Genome	Anabaena catenula FACHB-362	5. has neither	0	none	<250	0	none	<100	N/A	none	none	N/A	GCF_014698735.1	ASM1469873v1	Anabaena catenula FACHB-362	2692877	6234385	120473		5406	Anabaena	98.94	1.65
GCF_014698305.1	Reference Genome	Anabaena lutea FACHB-196	5. has neither	0	none	<250	0	none	<100	N/A	none	none	N/A	GCF_014698305.1	ASM1469830v1	Anabaena lutea FACHB-196	2692881	6059416	192513		5418	Anabaena	98.54	1.76
GCF_014696825.1	Reference Genome	Anabaena sphaerica FACHB-251	5. has neither	0	none	<250	0	none	<100	N/A	none	none	N/A	GCF_014696825.1	ASM1469682v1	Anabaena sphaerica FACHB-251	2692883	6198606	296026		5421	Anabaena	98.93	2.46
GCF_018389385.1	Reference Genome	Anthocerotibacter panamensis C109	5. has neither	0	none	<250	0	none	<100	N/A	none	none	N/A	GCF_018389385.1	ASM1838938v1	Anthocerotibacter panamensis C109	2778476	4187797	4187797	4187797	3985	Cyanobacteria	96.32	1.49
GCF_014698755.1	Reference Genome	Aphanizomenon flos-aquae FACHB-1287	5. has neither	0	none	<250	0	none	<100	N/A	none	none	N/A	GCF_014698755.1	ASM1469875v1	Aphanizomenon flos-aquae FACHB-1287	2692891	4347270	85728		4018	Nostocales	99.25	0.51
GCF_003003925.1	Reference Genome	Aphanothece cf. minutissima CCALA 015	5. has neither	0	none	<250	0	none	<100	N/A	none	none	N/A	GCF_003003925.1	ASM300392v1	Aphanothece cf. minutissima CCALA 015	2107695	3218882	274152		3272	Chroococcales	98.7	0.4
GCF_003864295.1	Reference Genome	Aphanothece sacrum FPU1	5. has neither	0	none	<250	0	none	<100	N/A	none	none	N/A	GCF_003864295.1	ASM386429v1	Aphanothece sacrum FPU1	1920663	4493232	456397		4504	Chroococcales	98.85	0.26
GCF_023333595.1	Reference Genome	Argonema galeatum A003/A1	5. has neither	0	none	<250	0	none	<100	N/A	none	none	N/A	GCF_023333595.1	ASM2333359v1	Argonema galeatum A003/A1	2875781	6929784	112421	156221	6449	Oscillatoriales	99.4	0.88
GCF_029891735.1	Reference Genome	Chrysosporum bergii ANA360D	5. has neither	0	none	<250	0	none	<100	N/A	none	none	N/A	GCF_029891735.1	ASM2989173v1	Chrysosporum bergii ANA360D	617107	3915703	57794		3490	Nostocales	97.74	2.31
GCF_000155555.1	Reference Genome	Coleofasciculus chthonoplastes PCC 7420	5. has neither	0	none	<250	0	none	<100	N/A	none	none	N/A	GCF_000155555.1	ASM15555v1	Coleofasciculus chthonoplastes PCC 7420	118168	8679041	120446	269427	7282	Cyanobacteria	97.72	0.91
GCF_000317495.1	Reference Genome	Crinalium epipsammum PCC 9333	5. has neither	0	none	<250	0	none	<100	N/A	none	none	N/A	GCF_000317495.1	ASM31749v1	Crinalium epipsammum PCC 9333	1173022	5620407	5315554	5315554	5090	Cyanobacteria	98.55
GCF_000316515.1	Reference Genome	Cyanobium gracile PCC 6307	5. has neither	0	none	<250	0	none	<100	N/A	none	none	N/A	GCF_000316515.1	ASM31651v1	Cyanobium gracile PCC 6307	292564	3342364	3342364	3342364	3413	Cyanobium	97.73	1.3
GCF_014489415.1	Reference Genome	Cylindrospermopsis curvispora GIHE-G1	5. has neither	0	none	<250	0	none	<100	N/A	none	none	N/A	GCF_014489415.1	ASM1448941v1	Cylindrospermopsis curvispora GIHE-G1	2666332	4057210	3910736	3910736	3641	Nostocales	99.8	0.16
GCF_003367075.2	Reference Genome	Cylindrospermopsis raciborskii Cr2010	5. has neither	0	none	<250	0	none	<100	N/A	none	none	N/A	GCF_003367075.2	ASM336707v2	Cylindrospermopsis raciborskii Cr2010	2108055	3757845	3757845	3757845	3404	Nostocales	98.56	0.31
GCF_000317535.1	Reference Genome	Cylindrospermum stagnale PCC 7417	5. has neither	0	none	<250	0	none	<100	N/A	none	none	N/A	GCF_000317535.1	ASM31753v1	Cylindrospermum stagnale PCC 7417	56107	7610589	7003560	7003560	6574	Nostocaceae	99.44	0.36
GCF_002368115.1	Reference Genome	Dolichospermum compactum NIES-806	5. has neither	0	none	<250	0	none	<100	N/A	none	none	N/A	GCF_002368115.1	ASM236811v1	Dolichospermum compactum NIES-806	1973481	5165988	118535	5165988	4818	Nostocales	98.92	0.31
GCF_012516395.1	Reference Genome	Dolichospermum flos-aquae CCAP 1403/13F	5. has neither	0	none	<250	0	none	<100	N/A	none	none	N/A	GCF_012516395.1	ASM1251639v1	Dolichospermum flos-aquae CCAP 1403/13F	315271	5220684	5151752	5151752	4985	Nostocales	99.51	0.31
GCF_024584745.1	Reference Genome	Dolichospermum heterosporum TAC447	5. has neither	0	none	<250	0	none	<100	N/A	none	none	N/A	GCF_024584745.1	ASM2458474v1	Dolichospermum heterosporum TAC447	747523	5833376	5833376	5833376	5349	Nostocales	98.33	0.31
GCF_005402965.1	Reference Genome	Dolichospermum planctonicum	5. has neither	0	none	<250	0	none	<100	N/A	none	none	N/A	GCF_005402965.1	ASM540296v1	Dolichospermum planctonicum	136072	4571002	75157		4184	Nostocales	98.62	0.51
GCF_007904085.1	Reference Genome	Euhalothece natronophila Z-M001	5. has neither	0	none	<250	0	none	<100	N/A	none	none	N/A	GCF_007904085.1	ASM790408v1	Euhalothece natronophila Z-M001	522448	3524308	3326959	3326959	3519	Chroococcales	98.94	0.26
GCF_039962115.1	Reference Genome	Funiculus sociatus GB2-C1	5. has neither	0	none	<250	0	none	<100	N/A	none	none	N/A	GCF_039962115.1	ASM3996211v1	Funiculus sociatus GB2-C1	2933947	6465592	82354		5770	Cyanobacteria	99.32	1
GCF_000484535.1	Reference Genome	Gloeobacter kilaueensis JS1	5. has neither	0	none	<250	0	none	<100	N/A	none	none	N/A	GCF_000484535.1	ASM48453v1	Gloeobacter kilaueensis JS1	1183438	4724791	4724791	4724791	4526	Cyanobacteria	95.22	2.72
GCF_000147335.1	Reference Genome	Gloeothece verrucosa PCC 7822	5. has neither	0	none	<250	0	none	<100	N/A	none	none	N/A	GCF_000147335.1	ASM14733v1	Gloeothece verrucosa PCC 7822	497965	7841948	6091620	6091620	7010	Chroococcales	99.65	0.53
GCF_029953635.1	Reference Genome	Halotia branconii CENA392	5. has neither	0	none	<250	0	none	<100	N/A	none	none	N/A	GCF_029953635.1	ASM2995363v1	Halotia branconii CENA392	1539056	7116433	6866024	6866024	6301	Nostocaceae	99.1	1.74
GCF_025370785.1	Reference Genome	Laspinema olomoucense D3b	5. has neither	0	none	<250	0	none	<100	N/A	none	none	N/A	GCF_025370785.1	ASM2537078v1	Laspinema olomoucense D3b	2953688	7020999	97724	150054	5761	Oscillatoriales	99.92	1.29
GCF_025370875.1	Reference Genome	Laspinema palackyanum D2c	5. has neither	0	none	<250	0	none	<100	N/A	none	none	N/A	GCF_025370875.1	ASM2537087v1	Laspinema palackyanum D2c	2953685	7031313	128687	211740	5679	Oscillatoriales	100	1.61
GCF_021379005.1	Reference Genome	Leptodesmis sichuanensis A121	5. has neither	0	none	<250	0	none	<100	N/A	none	none	N/A	GCF_021379005.1	ASM2137900v1	Leptodesmis sichuanensis A121	2835870	5348817	5348817	5348817	4998	Cyanobacteria	98.78	1.09
GCF_000315565.1	Reference Genome	Mastigocladopsis repens PCC 10914	5. has neither	0	none	<250	0	none	<100	N/A	none	none	N/A	GCF_000315565.1	ASM31556v1	Mastigocladopsis repens PCC 10914	221288	6465655	647840	6070411	5802	Nostocales	98.95	1.89
GCF_032027425.1	Reference Genome	Microcystis wesenbergii NRERC-220	5. has neither	0	none	<250	0	none	<100	N/A	none	none	N/A	GCF_032027425.1	ASM3202742v1	Microcystis wesenbergii NRERC-220	3068991	4683915	4676309		4578	Chroococcales	100	0.09
GCF_000775285.1	Reference Genome	Neosynechococcus sphagnicola sy1	5. has neither	0	none	<250	0	none	<100	N/A	none	none	N/A	GCF_000775285.1	ASM77528v1	Neosynechococcus sphagnicola sy1	1497020	4331368	88830		4765	Cyanobacteria	90.92	4.69
GCF_034931085.1	Reference Genome	Nodularia harveyana UHCC-0300	5. has neither	0	none	<250	0	none	<100	N/A	none	none	N/A	GCF_034931085.1	ASM3493108v1	Nodularia harveyana UHCC-0300	2974287	4727288	95966	101842	4164	Nostocales	99.31	0.41
GCF_000196515.1	Reference Genome	Nostoc azollae 0708	5. has neither	0	none	<250	0	none	<100	N/A	none	none	N/A	GCF_000196515.1	ASM19651v1	'Nostoc azollae' 0708	551115	5486145	5354700	5354700	5840	Nostocaceae	96.13	0.3
GCF_003113895.1	Reference Genome	Nostoc commune NIES-4072	5. has neither	0	none	<250	0	none	<100	N/A	none	none	N/A	GCF_003113895.1	ASM311389v1	Nostoc commune NIES-4072	2005467	8198700	404848	7147507	7571	Nostoc	98.72	2.2
GCF_002897135.1	Reference Genome	Nostoc cycadae WK-1	5. has neither	0	none	<250	0	none	<100	N/A	none	none	N/A	GCF_002897135.1	NcycadaeWK-1_v1	Nostoc cycadae WK-1	1861711	6994461	95699	329570	5812	Nostoc	99.49	2.06
GCF_038050375.1	Reference Genome	Okeanomitos corallinicola TIOX110	5. has neither	0	none	<250	0	none	<100	N/A	none	none	N/A	GCF_038050375.1	ASM3805037v1	Okeanomitos corallinicola TIOX110	3133117	5323117	5144906	5144906	4723	Nostocales	99.61	0.18
GCF_036688125.1	Reference Genome	Pannus brasiliensis CCIBt3594	5. has neither	0	none	<250	0	none	<100	N/A	none	none	N/A	GCF_036688125.1	ASM3668812v1	Pannus brasiliensis CCIBt3594	1427578	5150897	82745		5003	Chroococcales	98.15	0.22
GCF_000195975.1	Reference Genome	Parasynechococcus marenigrum WH 8102	5. has neither	0	none	<250	0	none	<100	N/A	none	none	N/A	GCF_000195975.1	ASM19597v1	Parasynechococcus marenigrum WH 8102	84588	2434428	2434428	2434428	2704	Prochlorococcaceae	99.36
GCF_003003695.1	Reference Genome	Phormidesmis priestleyi ULC007	5. has neither	0	none	<250	0	none	<100	N/A	none	none	N/A	GCF_003003695.1	ASM300369v1	Phormidesmis priestleyi ULC007	1920490	5714281	126390		5502	Cyanobacteria	99.18	0.27
GCF_040564635.1	Reference Genome	Planktothricoides raciborskii GIHE-MW2	5. has neither	0	none	<250	0	none	<100	N/A	none	none	N/A	GCF_040564635.1	ASM4056463v1	Planktothricoides raciborskii GIHE-MW2	2792601	7215835	7215835	7215835	6129	Oscillatoriales	100	0.48
GCF_900009265.2	Reference Genome	Planktothrix paucivesiculata PCC 9631	5. has neither	0	none	<250	0	none	<100	N/A	none	none	N/A	GCF_900009265.2	PCC_9631_PRJEB10994_v2	Planktothrix paucivesiculata PCC 9631	671071	6147941	102593	299690	5246	Planktothrix	96.72	4.8
GCF_900010725.2	Reference Genome	Planktothrix serta PCC 8927	5. has neither	0	none	<250	0	none	<100	N/A	none	none	N/A	GCF_900010725.2	PCC_8927_PRJEB10992_v2	Planktothrix serta PCC 8927	671068	6274687	215742	268539	5596	Planktothrix	94.34	9.1
GCF_019056575.1	Reference Genome	Richelia sinica FACHB-800	5. has neither	0	none	<250	0	none	<100	N/A	none	none	N/A	GCF_019056575.1	ASM1905657v1	Richelia sinica FACHB-800	1357546	5729487	5729487	5729487	4837	Nostocaceae	99.13	0.35
GCF_000021805.1	Reference Genome	Rippkaea orientalis PCC 8801	5. has neither	0	none	<250	0	none	<100	N/A	none	none	N/A	GCF_000021805.1	ASM2180v1	Rippkaea orientalis PCC 8801	41431	4787694	4679413	4679413	4548	Chroococcales	99.47
GCF_030068475.1	Reference Genome	Roseofilum acuticapitatum BLCC-M154	5. has neither	0	none	<250	0	none	<100	N/A	none	none	N/A	GCF_030068475.1	ASM3006847v1	Roseofilum acuticapitatum BLCC-M154	3022444	5222789	60564		4783	Cyanobacteria	98.64	0.27
GCF_000317575.1	Reference Genome	Stanieria cyanosphaera PCC 7437	5. has neither	0	none	<250	0	none	<100	N/A	none	none	N/A	GCF_000317575.1	ASM31757v1	Stanieria cyanosphaera PCC 7437	111780	5544990	5041209	5041209	5039	Pleurocapsales	99.04	0.64
GCF_963877135.1	Reference Genome	Stenomitos frigidus ULC18	5. has neither	0	none	<250	0	none	<100	N/A	none	none	N/A	GCF_963877135.1	ena-yuan-GCF_003003795.1	Stenomitos frigidus ULC18	2107698	6984011	77129	77129	6377	Cyanobacteria	98.1	0.63
GCF_024345595.1	Reference Genome	Synechococcus lacustris Maggiore-St4-Slac	5. has neither	0	none	<250	0	none	<100	N/A	none	none	N/A	GCF_024345595.1	ASM2434559v1	Synechococcus lacustris Maggiore-St4-Slac	2823751	2296351	135167		2446	Synechococcus	98.51	0.47
GCF_963874875.1	Reference Genome	Tolypothrix tenuis PCC 7101	5. has neither	0	none	<250	0	none	<100	N/A	none	none	N/A	GCF_963874875.1	ena-yuan-GCF_002368295.1	Tolypothrix tenuis PCC 7101	231146	9352233	744139	8700819	7374	Microchaetaceae	96.07	6.67
GCF_030409055.1	Reference Genome	Trichocoleus desertorum NBK24	5. has neither	0	none	<250	0	none	<100	N/A	none	none	N/A	GCF_030409055.1	ASM3040905v1	Trichocoleus desertorum NBK24	3023083	5458034	4513512	5458034	5007	Cyanobacteria	99.46	0.27
GCF_026240635.1	Reference Genome	Trichothermofontia sichuanensis B231	5. has neither	0	none	<250	0	none	<100	N/A	none	none	N/A	GCF_026240635.1	ASM2624063v1	Trichothermofontia sichuanensis B231	2016064	4436989	4436989	4436989	3791	Cyanobacteria	98.1	0.82
GCF_002252705.1	Reference Genome	Vulcanococcus limneticus LL	5. has neither	0	none	<250	0	none	<100	N/A	none	none	N/A	GCF_002252705.1	ASM225270v1	Vulcanococcus limneticus LL	2025607	3548884	57044	57044	3626	Cyanobacteria	99.73	1.09
GCF_020640915.1	Reference Genome	Waterburya agarophytonicola KI4	5. has neither	0	none	<250	0	none	<100	N/A	none	none	N/A	GCF_020640915.1	ASM2064091v1	Waterburya agarophytonicola KI4	2874699	5107674	51633	59760	4794	Pleurocapsales	97.54	1.36
				165			129
